# Point mutations in the FimH lectin domain: predicted folding stability versus conformational dynamics for R60P, Q133K and Y137A

**DOI:** 10.64898/2026.11.10.765513

**Authors:** Jose Angel Navas-Passos, Adan Pereira-Tapia, Carlos Velez-Duncan, Antistio Alviz-Amador

## Abstract

**Background:** The adhesin FimH attaches uropathogenic *Escherichia coli* to the urinary epithelium through a force-regulated catch-bond that single lectin-domain substitutions can modulate. How such substitutions reshape the dynamics of the isolated lectin domain, and whether stability predictors anticipate them, is unclear.

**Methods:** We compared the wild-type (WT) lectin domain (PDB 4XO8, apo) with R60P, Y137A and Q133K, using three 500 ns molecular dynamics (MD) replicates per system (6 microseconds total) and three folding-stability predictors (FoldX, a Cartesian-ddG-type Rosetta protocol, ERIS-2). The replicate was the unit of analysis (n = 3), with 95% confidence intervals and a WT replicate-to-replicate control.

**Results:** FoldX and ERIS-2 ranked the variants consistently, R60P most destabilising and Q133K neutral; the Rosetta value for Q133K was anomalously high. All systems stayed folded. R60P gave the only reproduced local change, loss of beta-strand structure at residues 60-61 and of three local hydrogen bonds. Y137A did not bring Thr158 into the pocket, and the Q133K Gln133-Asp54 polar contact became a Lys133-Asp54 salt bridge. In the principal-component landscape, departures from the WT region came from individual replicates (Y137A replicate 1; Q133K replicates 2-3), not a systematic shift.

**Conclusions:** A substitution perturbs local structure most clearly when it breaks a beta-strand (R60P), and the stability predictions and dynamics together give a consistent ranking of the variants, including the first dynamic characterisation of Q133K. The results characterise the apo lectin domain and give a reproducible basis for interpreting FimH mutations, not for inferring affinity.
