## Supplementary material for "Point mutations in the FimH lectin domain: predicted folding stability versus conformational dynamics for R60P, Q133K and Y137A": Metadata: ddG_por_replica.csv

mutacion	relax_id	E_WT_REU	E_mut_REU	ddG_REU
R60P	0	-592.5747920894862	-575.6870455381239	16.887746551362284
Q133K	0	-592.5747920894864	-579.2238201913916	13.350971898094826
Y137A	0	-592.5747920894862	-590.4821281543437	2.0926639351424683
R60P	1	-598.5836826916006	-581.876051370998	16.707631320602673
Q133K	1	-598.5836826916004	-585.6941694968557	12.889513194744723
Y137A	1	-598.5836826916006	-596.5275159200669	2.0561667715337535
R60P	2	-591.9822785024974	-571.6643643541466	20.317914148350724
Q133K	2	-591.9822785024974	-578.0380137035369	13.94426479896049
Y137A	2	-591.9822785024974	-589.9238853064624	2.058393196035013
