## Supplementary material for "Point mutations in the FimH lectin domain: predicted folding stability versus conformational dynamics for R60P, Q133K and Y137A": Metadata: Figure2_resumen.tsv

system	rep	RMSD_mean_100-500	RMSD_median	Rg_mean	SASA_mean_nm2
WT	1	1.085	1.074	16.618	75.4
WT	2	1.081	1.074	16.606	74.9
WT	3	1.108	1.102	16.596	75.4
R60P	1	1.241	1.195	16.738	76.6
R60P	2	1.199	1.186	16.669	74.4
R60P	3	1.334	1.270	16.688	76.8
Y137A	1	1.635	1.552	16.600	79.4
Y137A	2	1.189	1.181	16.520	75.3
Y137A	3	1.075	1.056	16.538	74.8
Q133K	1	0.984	0.975	16.663	75.1
Q133K	2	1.337	1.256	16.714	78.3
Q133K	3	1.320	1.311	16.623	77.7
