## Supplementary material for "Point mutations in the FimH lectin domain: predicted folding stability versus conformational dynamics for R60P, Q133K and Y137A": Metadata: Figure3_resumen.tsv

system	rep	pocketRMSD_mean_100-500	pocketRMSD_median
WT	1	1.692	1.651
WT	2	1.670	1.628
WT	3	2.037	2.021
R60P	1	1.905	1.845
R60P	2	2.259	2.236
R60P	3	2.290	2.032
Y137A	1	2.878	2.788
Y137A	2	2.056	2.023
Y137A	3	1.849	1.810
Q133K	1	1.826	1.804
Q133K	2	2.096	1.836
Q133K	3	2.401	2.374
#time_inside_WT_region_pct (celdas con G<=2 kcal/mol; WT sin su propia replica)
system	rep	pct
WT	1	84.2
WT	2	97.7
WT	3	89.1
R60P	1	49.2
R60P	2	66.2
R60P	3	76.1
Y137A	1	0.0
Y137A	2	87.5
Y137A	3	88.6
Q133K	1	92.2
Q133K	2	0.0
Q133K	3	12.1
