## Supplementary material for "Point mutations in the FimH lectin domain: predicted folding stability versus conformational dynamics for R60P, Q133K and Y137A": Metadata: pca_centroids_per_replicate.csv

system	rep	PC1_mean	PC2_mean	PC3_mean	PC1_sd	PC2_sd	PC3_sd
WT	1	2.163055885705539	-0.0788218431576981	-0.13142556742819134	1.2741382347689252	3.4961414150627563	2.1291773452927565
WT	2	1.9949579227450271	-2.10762606974148	0.15838557013530297	0.9768150959123805	2.6525930555469355	1.408743251248114
WT	3	1.8690536897416037	-3.145877078697298	0.20806071154979772	1.3607304141912016	3.317332807436026	1.9716949376069977
R60P	1	0.6805040589197748	3.5713208393391933	-0.6843338271459528	3.7639837624241648	3.798375904965885	3.6488157270888912
R60P	2	3.8009421909260825	2.447702491498954	1.7936716213082753	0.920143387334116	3.0065542011840805	1.198208325359895
R60P	3	2.4030036915896287	0.3262346090783321	0.29669551781714976	2.2268724728168148	3.4105070062420038	2.7988188158813365
Y137A	1	-9.22854757972713	-1.9194812140555078	1.6414190162584714	6.243076713004735	3.446565646685997	4.867680452047841
Y137A	2	2.1178538118224655	-1.754890280943349	-0.1633525157415277	1.7266319200244025	2.7190962664676923	2.054559030737387
Y137A	3	2.4610456860296077	-0.4788217587773935	-0.16464535603014674	1.2591058617731499	2.827714237782362	1.9694773392325438
Q133K	1	0.8618349970030106	-2.3700717947346113	-0.14696825758919593	1.8683805940094196	3.044126875313587	2.157293039762666
Q133K	2	-6.666996390529147	1.7130527074981456	-1.5585509357272591	5.3848362634179185	3.2532294776952275	4.7369916529781
Q133K	3	-2.4564484852868014	3.797491328882825	-1.2491829686231521	3.2417336907928034	3.163885651664739	2.8946376127490927
