## Supplementary material for "Point mutations in the FimH lectin domain: predicted folding stability versus conformational dynamics for R60P, Q133K and Y137A": Metadata: pca_convergence.csv

system	rep	RMSIP_half1_vs_half2	cosine_content_PC1	cosine_content_PC2
WT	1	0.7993759111686852	0.022215933543154764	0.3961776294082995
WT	2	0.8855024392437739	0.002287567649970861	0.0024870416231840436
WT	3	0.8376201309629908	0.0398630505419245	0.09141671697335509
R60P	1	0.7068507671182508	0.4448965835095905	0.16046316368563363
R60P	2	0.8244565226286373	0.0058209048414192555	0.14219466762431215
R60P	3	0.7718301152398784	0.05792716766528908	0.005206058794486755
Y137A	1	0.7616787375914296	0.19886214313680634	0.06762407834062771
Y137A	2	0.779524644101537	0.00141735088368891	0.0061968372004415455
Y137A	3	0.7920884668777975	0.014526079886452317	0.05865450947602925
Q133K	1	0.8159258343540209	0.0006386618451132616	0.02654811420424205
Q133K	2	0.8457177634821267	0.13014514163399948	0.019338713504932967
Q133K	3	0.7239086627798849	0.2598978888429174	0.016910326440920685
