## Supplementary material for "Point mutations in the FimH lectin domain: predicted folding stability versus conformational dynamics for R60P, Q133K and Y137A": Metadata: pca_overlap_PC1PC2.csv

comparison	kind	overlap
WT rep1 vs WT rep2	control: replica vs replica (WT)	0.7391695847923963
WT rep1 vs WT rep3	control: replica vs replica (WT)	0.6418858659789607
WT rep2 vs WT rep3	control: replica vs replica (WT)	0.7530216269989939
R60P rep1 vs WT pooled	mutante vs WT	0.45245994798826855
R60P rep2 vs WT pooled	mutante vs WT	0.3459075978928637
R60P rep3 vs WT pooled	mutante vs WT	0.637096021270864
R60P pooled vs WT pooled	mutante vs WT	0.5033258038408575
Y137A rep1 vs WT pooled	mutante vs WT	0.1235200112358082
Y137A rep2 vs WT pooled	mutante vs WT	0.7706362698011808
Y137A rep3 vs WT pooled	mutante vs WT	0.7202453431671724
Y137A pooled vs WT pooled	mutante vs WT	0.638472409485192
Q133K rep1 vs WT pooled	mutante vs WT	0.6507989985610361
Q133K rep2 vs WT pooled	mutante vs WT	0.02154917197003374
Q133K rep3 vs WT pooled	mutante vs WT	0.0981392961752116
Q133K pooled vs WT pooled	mutante vs WT	0.345189933006157
WT rep1 vs WT other reps	control: replica vs resto (WT)	0.7085806797861212
WT rep2 vs WT other reps	control: replica vs resto (WT)	0.8044483568027995
WT rep3 vs WT other reps	control: replica vs resto (WT)	0.7244819271118307
