## Supplementary material for "Point mutations in the FimH lectin domain: predicted folding stability versus conformational dynamics for R60P, Q133K and Y137A": Metadata: pca_variance.csv

PC	eigenvalue_A2	var_frac	cum_var
1	24.22617882632627	0.160073924660029	0.160073924660029
2	15.471302936127925	0.10222628167422716	0.26230020633425616
3	9.239511313322241	0.06104986050284641	0.32335006683710255
4	8.725763043333158	0.057655280513405974	0.38100534735050856
5	8.257351631934355	0.05456026278421009	0.4355656101347187
6	5.890746845702424	0.038922975576551784	0.47448858571127045
7	4.767870391024592	0.03150359498429366	0.5059921806955641
8	4.5429778413384	0.030017622585875255	0.5360098032814393
9	3.7984685897662365	0.025098294667955753	0.5611080979493951
10	3.5556819457976965	0.023494087449240413	0.5846021853986355
11	3.389007824920899	0.02239279199281391	0.6069949773914494
12	2.8205378138101675	0.018636639345614773	0.6256316167370641
13	2.3403394302629468	0.015463739466485882	0.64109535620355
14	2.1964951544810156	0.014513291691400877	0.6556086478949509
15	2.069267461859189	0.013672637610977582	0.6692812855059284
16	2.0310249313730773	0.01341995096205421	0.6827012364679826
17	1.8353736443846755	0.012127189540719965	0.6948284260087026
18	1.7988289079907132	0.011885721027580337	0.7067141470362829
19	1.6347330175580383	0.010801461170074628	0.7175156082063575
20	1.6240719815857578	0.010731018617773718	0.7282466268241312
