## Supplementary material for "Point mutations in the FimH lectin domain: predicted folding stability versus conformational dynamics for R60P, Q133K and Y137A": Metadata: dDCCM_Q133K_pairs_absdelta_ge_0.3.csv

res_i	res_j	corr_WT	corr_mut	delta	p_welch	disjoint	significant	involves_8A_shell
14	142	0.349	-0.25166666666666665	-0.6006666666666667	0.023446101223562662	True	True	True
14	133	0.19333333333333336	-0.31566666666666665	-0.509	0.055805101679496365	True	True	True
15	142	0.33499999999999996	-0.15566666666666668	-0.49066666666666664	0.029055409001713176	True	True	True
13	142	0.19766666666666666	-0.28333333333333327	-0.4809999999999999	0.049936300570016856	True	True	True
15	133	0.17666666666666667	-0.26066666666666666	-0.43733333333333335	0.04037989481593022	True	True	True
14	141	0.159	-0.26266666666666666	-0.42166666666666663	0.0172454649179914	True	True	True
14	143	0.2786666666666667	-0.13433333333333333	-0.41300000000000003	0.010941766900047062	True	True	True
15	143	0.395	-0.015333333333333329	-0.4103333333333333	0.022540005067612008	True	True	True
15	141	0.13133333333333333	-0.2683333333333333	-0.3996666666666666	0.016005802112627816	True	True	True
14	55	0.09966666666666668	-0.29933333333333334	-0.399	0.0562019591703785	True	True	True
12	142	0.11066666666666668	-0.26766666666666666	-0.37833333333333335	0.04819049421307779	True	True	True
11	142	0.15366666666666667	-0.21533333333333335	-0.369	0.1948914779616455	False	False	True
14	132	0.17366666666666666	-0.18900000000000003	-0.3626666666666667	0.06865005562235904	True	True	True
13	133	0.08133333333333333	-0.27899999999999997	-0.3603333333333333	0.13796135842284687	True	True	True
15	132	0.237	-0.11466666666666668	-0.3516666666666667	0.042218570971540186	True	True	True
2	13	0.26233333333333336	-0.08866666666666667	-0.35100000000000003	0.01946827843116319	True	True	True
14	54	0.032	-0.312	-0.344	0.11775684360714098	True	True	True
2	12	0.274	-0.064	-0.338	0.011856940434013646	True	True	True
2	11	0.3343333333333333	0.002666666666666661	-0.33166666666666667	0.08023593232921603	True	True	True
13	141	0.052333333333333336	-0.27899999999999997	-0.3313333333333333	0.015400222121056842	True	True	True
15	144	0.48733333333333334	0.159	-0.32833333333333337	0.1570460510466079	False	False	True
13	143	0.15466666666666665	-0.16733333333333333	-0.32199999999999995	0.05894740503868517	True	True	True
13	55	0.04	-0.2783333333333333	-0.3183333333333333	0.11276844223448569	True	True	True
15	55	0.042	-0.2753333333333334	-0.31733333333333336	0.027636654608247376	True	True	True
14	56	0.08733333333333333	-0.22566666666666668	-0.313	0.09434624310692676	True	True	True
13	46	0.08900000000000001	-0.21999999999999997	-0.309	0.04375014365545634	True	True	True
12	133	0.034333333333333334	-0.2743333333333334	-0.3086666666666667	0.09562037024661328	True	True	True
13	45	0.14333333333333334	-0.16466666666666666	-0.308	0.0184108054994755	True	True	True
12	144	0.235	-0.06799999999999999	-0.303	0.20902288756305298	False	False	True
11	144	0.2846666666666666	-0.016333333333333346	-0.301	0.23718859376120396	False	False	True
2	48	-0.066	0.235	0.301	0.045397315813444646	True	True	True
8	12	-0.08700000000000001	0.21533333333333335	0.30233333333333334	0.13832569488071453	False	False	True
55	139	-0.20199999999999999	0.10200000000000002	0.304	0.025972055085607144	True	True	True
52	133	-0.15566666666666665	0.155	0.31066666666666665	0.04404730282561139	True	True	True
14	15	0.525	0.8373333333333334	0.31233333333333335	0.09826597716432431	True	True	True
55	140	-0.167	0.15	0.317	0.03313154579489337	True	True	True
138	142	-0.24900000000000003	0.08166666666666667	0.33066666666666666	0.029934693283415113	True	True	True
9	12	0.077	0.4086666666666667	0.33166666666666667	0.09022776034462632	False	False	True
52	55	-0.028666666666666663	0.3056666666666667	0.33433333333333337	0.04567430495692894	True	True	True
139	141	0.2316666666666667	0.586	0.3543333333333333	0.06125589231046103	True	True	True
139	142	-0.16633333333333333	0.2133333333333333	0.3796666666666666	0.05196876437214052	True	True	True
140	141	0.38633333333333336	0.7789999999999999	0.39266666666666655	0.06734088441010762	True	True	True
140	142	-0.08266666666666667	0.324	0.4066666666666667	0.07357532627633336	True	True	True
