## Supplementary material for "Point mutations in the FimH lectin domain: predicted folding stability versus conformational dynamics for R60P, Q133K and Y137A": Metadata: dDCCM_R60P_pairs_absdelta_ge_0.3.csv

res_i	res_j	corr_WT	corr_mut	delta	p_welch	disjoint	significant	involves_8A_shell
61	73	0.28833333333333333	-0.06833333333333334	-0.3566666666666667	0.0037982463202301266	True	True	True
61	86	0.517	0.18533333333333335	-0.33166666666666667	0.011414833735318949	True	True	True
83	87	-0.10566666666666667	0.20199999999999999	0.30766666666666664	0.000756196196023545	True	True	True
84	87	0.02966666666666667	0.36133333333333334	0.33166666666666667	0.011447162561789764	True	True	True
63	65	-0.10466666666666667	0.23399999999999999	0.33866666666666667	0.046920195822056206	True	True	True
66	126	-0.23266666666666666	0.11433333333333334	0.347	0.0357067597673296	True	True	False
