## Supplementary material for "Point mutations in the FimH lectin domain: predicted folding stability versus conformational dynamics for R60P, Q133K and Y137A": Metadata: dDCCM_Y137A_pairs_absdelta_ge_0.3.csv

res_i	res_j	corr_WT	corr_mut	delta	p_welch	disjoint	significant	involves_8A_shell
2	12	0.274	-0.13099999999999998	-0.405	0.10418915576950157	True	True	False
2	13	0.26233333333333336	-0.141	-0.4033333333333333	0.11200536681477188	True	True	False
3	12	0.2916666666666667	-0.07100000000000001	-0.3626666666666667	0.1645819255587333	True	True	False
1	13	0.247	-0.10933333333333332	-0.35633333333333334	0.15792070912703401	True	True	False
3	11	0.37466666666666665	0.022333333333333334	-0.35233333333333333	0.20541273773887192	True	True	False
4	12	0.2936666666666667	-0.05366666666666667	-0.3473333333333334	0.1878770723208795	True	True	False
3	13	0.238	-0.10666666666666667	-0.3446666666666667	0.14052543594793215	True	True	False
2	11	0.3343333333333333	-0.00033333333333333365	-0.33466666666666667	0.22033914756981346	True	True	False
3	10	0.35966666666666663	0.03466666666666666	-0.32499999999999996	0.24193075659170968	False	False	False
134	139	0.27099999999999996	-0.048000000000000015	-0.31899999999999995	0.25488108596480386	False	False	True
10	44	0.22666666666666668	-0.08866666666666666	-0.31533333333333335	0.15759914036948772	True	True	False
13	133	0.08133333333333333	-0.22733333333333336	-0.3086666666666667	0.1538454561925116	True	True	False
4	11	0.3433333333333333	0.03466666666666668	-0.30866666666666664	0.20952610897128646	True	True	False
4	13	0.217	-0.08566666666666667	-0.30266666666666664	0.16243633578487582	True	True	False
2	52	-0.208	0.10099999999999999	0.309	0.06193857057886928	True	True	True
1	52	-0.12166666666666666	0.18999999999999997	0.31166666666666665	0.057017957764920905	True	True	True
1	50	-0.09833333333333333	0.229	0.32733333333333337	0.05074104076078324	True	True	False
52	55	-0.028666666666666663	0.3336666666666666	0.3623333333333333	0.036742396933410894	True	True	True
