## Supplementary material for "Point mutations in the FimH lectin domain: predicted folding stability versus conformational dynamics for R60P, Q133K and Y137A": Metadata: interactions_Q133K_vs_WT.csv

type	res_i	res_j	occ_WT	sd_WT	occ_mut	sd_mut	delta	ci95_lo	ci95_hi	p	involves_mutated_site	local_8A	disjoint_reps	q_BH	flag	flag_exploratory_p<0.05
Hbond	132	141	1.5245333333333333	0.05292648990187551	0.9505333333333331	0.3923391942354642	-0.5740000000000002	-1.5250968259730793	0.37709682597307903	0.1243129884770251	False	True	True	0.8250499083833864
Hbond	57	89	0.9471666666666666	0.022954810679535812	0.4906666666666666	0.42745708946434996	-0.4565	-1.5140699616442554	0.6010699616442555	0.2052786935885158	False	True	False	0.8250499083833864
Hbond	46	54	0.5942	0.2630918660848335	0.16483333333333333	0.27190322420547597	-0.4293666666666666	-1.0361140654241887	0.17738073209085542	0.120853563403742	False	True	False	0.8250499083833864
Hbond	3	11	0.7903666666666666	0.028234081060543377	0.3659666666666667	0.23887271366427215	-0.42439999999999983	-1.0066286624922143	0.15782866249221467	0.08936929351183164	False	True	True	0.8250499083833864
Hbond	5	9	1.1838666666666668	0.012441998767615045	0.8368333333333332	0.5301769924594364	-0.34703333333333364	-1.6630405774632977	0.9689739107966305	0.374505304207025	False	False	False	0.8250499083833864
SaltBridge	89	132	0.9918999999999999	0.010289314845994388	0.6764333333333333	0.25706141937936416	-0.31546666666666656	-0.952601826228869	0.3216684928955359	0.16723452226392632	False	True	True	0.4198008604627018
Hbond	16	143	0.3571	0.022389283150650457	0.106	0.15770044388016163	-0.2511	-0.6324473684820688	0.13024736848206886	0.10737352348103749	False	True	True	0.8250499083833864
Hbond	46	97	0.8257333333333333	0.38603088391129187	0.5836	0.3276949648682445	-0.2421333333333333	-1.0623353505181663	0.5780686838514997	0.45524040459418674	False	True	False	0.8250499083833864
Hbond	7	21	0.6422333333333333	0.03439321638540566	0.4030666666666667	0.16070501962705874	-0.23916666666666664	-0.6163412607565709	0.13800792742323764	0.11748835472228379	False	False	True	0.8250499083833864
Hbond	59	143	0.5254	0.09116682510650463	0.3265666666666666	0.21201807312899834	-0.19883333333333336	-0.6491941153180938	0.25152744865142707	0.24157695970167065	False	True	False	0.8250499083833864
Hbond	9	19	0.6172666666666666	0.05139672492808592	0.43073333333333336	0.23417613741227636	-0.18653333333333327	-0.7347538025137164	0.36168713584704987	0.3001396959899797	False	False	False	0.8250499083833864
SaltBridge	132	141	0.9976333333333334	0.002010804150914099	0.8122666666666666	0.16235646994602138	-0.1853666666666668	-0.588594908660236	0.21786157532690248	0.18657816020564524	False	True	False	0.4198008604627018
Hbond	16	145	0.7062666666666667	0.010750968948580047	0.5377000000000001	0.1375737256891737	-0.16856666666666664	-0.5074273744274146	0.1702940410940813	0.16707872123678474	False	False	True	0.8250499083833864
Hbond	133	134	0.15226666666666666	0.043362695180688825	0.0151	0.010454185764563398	-0.13716666666666666	-0.2376455619703962	-0.03668777136293709	0.026307983614166055	True	True	True	0.8250499083833864
Hbond	141	143	0.2694666666666667	0.12243513929151766	0.13260000000000002	0.15317235390239325	-0.13686666666666666	-0.45730804385156687	0.18357471051823357	0.29624593642326347	False	True	False	0.8250499083833864
SaltBridge	1	47	0.7844333333333333	0.06205500248435523	0.6535333333333333	0.1834358289248132	-0.13090000000000002	-0.5362277098851324	0.2744277098851323	0.3428297446018168	False	True	False	0.4407811002023359
Hbond	7	41	0.3894666666666666	0.041491003040819985	0.2612999999999999	0.09704679283727	-0.1281666666666667	-0.3344997708436016	0.0781664375102682	0.13590504490297192	False	False	False	0.8250499083833864
Hbond	65	69	0.7526666666666667	0.058717146842582016	0.6774666666666667	0.014828800805639463	-0.07520000000000004	-0.21050372947642412	0.060103729476424034	0.14993409678211989	False	False	True	0.8250499083833864
Hbond	89	132	0.8169666666666666	0.026537018169593418	0.7494333333333333	0.13555679006723834	-0.06753333333333333	-0.3883181518933245	0.25325148522665786	0.48073988041085935	False	True	False	0.8302814588953311
Hbond	54	133	0.3756333333333333	0.04232733553312009	0.3093666666666667	0.0624516879942675	-0.06626666666666664	-0.19403778819386877	0.06150445486053549	0.2123027532277592	True	True	False	0.8250499083833864
Hbond	94	101	0.6265000000000001	0.04667718928984479	0.5619	0.17747701259599788	-0.0646000000000001	-0.47147679471439635	0.34227679471439615	0.5974085899585245	False	False	False	0.8756222195077501
Hbond	56	77	0.31716666666666665	0.027507332355816205	0.2539666666666666	0.20230794184444	-0.06320000000000003	-0.553448632667466	0.42704863266746595	0.6438163051415101	False	True	False	0.8756222195077501
Hbond	56	93	1.3659	0.006509224224129887	1.3040666666666667	0.0663491019783488	-0.061833333333333185	-0.2244837233007855	0.10081705663411913	0.24709596135349435	False	True	True	0.8250499083833864
Hbond	6	41	0.5472	0.011528659939472656	0.4865	0.09373009121941579	-0.06070000000000003	-0.2888143216037454	0.1674143216037454	0.37854021334326954	False	False	False	0.8250499083833864
Hbond	54	95	0.9071333333333333	0.09829854186778827	0.8525333333333333	0.03234413908783681	-0.05460000000000009	-0.27276790797179284	0.16356790797179266	0.44224463946819825	False	True	False	0.8250499083833864
Hbond	18	145	0.5034000000000001	0.0010440306508910677	0.4565333333333333	0.027500969679873713	-0.04686666666666678	-0.11504412190385561	0.021310788570522057	0.0979530421831763	False	False	True	0.8250499083833864
Hbond	133	140	0.12503333333333336	0.1161753129254806	0.08353333333333333	0.07467002968616882	-0.04150000000000002	-0.2787798703983889	0.19577987039838884	0.6346463994259163	True	True	False	0.8756222195077501
Hbond	90	91	0.14106666666666667	0.02035051186907428	0.10006666666666668	0.06861955503596139	-0.040999999999999995	-0.19573013708514436	0.11373013708514439	0.41206680929237743	False	False	False	0.8250499083833864
Hbond	4	43	1.468	0.010068266980965499	1.4278666666666666	0.0580359658602605	-0.040133333333333354	-0.17878270447783268	0.09851603781116597	0.3533953572657794	False	False	False	0.8250499083833864
Hbond	134	140	0.11316666666666668	0.10828491738618695	0.07303333333333334	0.06440514989760783	-0.04013333333333334	-0.2616062461245273	0.18133957945786067	0.616744124023702	False	True	False	0.8756222195077501
Hbond	5	8	0.3095333333333334	0.017003038944063274	0.27599999999999997	0.0956785764944274	-0.033533333333333415	-0.2617121703769789	0.1946455037103121	0.6075326117810514	False	False	False	0.8756222195077501
Hbond	20	149	0.8352666666666666	0.004006661120351131	0.8039999999999999	0.022116961816669133	-0.031266666666666665	-0.0839359921582283	0.02140265882489497	0.12985696290427548	False	False	True	0.8250499083833864
Hbond	2	45	0.6934666666666667	0.14596582933458546	0.6636333333333333	0.03342698510684644	-0.02983333333333338	-0.3700209991938947	0.31035433252722794	0.7601605235544263	False	True	False	0.9240803306401886
Hbond	20	147	0.7612	0.014052401929919318	0.7315666666666667	0.029030386379332515	-0.02963333333333329	-0.09020963143837005	0.030942964771703475	0.21321469365044962	False	False	False	0.8250499083833864
Hbond	133	142	1.0651666666666666	0.028369055911914586	1.036	0.09239366861425082	-0.029166666666666563	-0.23643410963025524	0.17810077629692211	0.6459508176696518	True	True	False	0.8756222195077501
Hbond	38	42	0.5546666666666668	0.010809409481249845	0.5282	0.048444607543048586	-0.02646666666666675	-0.13968493716277447	0.08675160382944097	0.4455475147826906	False	False	False	0.8250499083833864
Hbond	38	105	0.2855666666666667	0.00905115093970559	0.26076666666666665	0.018126316044175476	-0.024800000000000044	-0.06246742687617222	0.01286742687617213	0.12604339029089176	False	False	False	0.8250499083833864
Hbond	97	99	0.35823333333333335	0.01916150655176501	0.3336333333333334	0.01972164631397018	-0.024599999999999955	-0.06869223659038592	0.019492236590386014	0.19623799181689805	False	False	False	0.8250499083833864
Hbond	34	109	1.3862333333333332	0.015231983893549076	1.3622666666666667	0.06820706219544516	-0.02396666666666647	-0.18335685657216755	0.1354235232388346	0.6079265052422864	False	False	False	0.8756222195077501
Hbond	26	155	0.4713333333333334	0.009404431579491297	0.4502	0.00821462111116514	-0.021133333333333393	-0.04129314528734354	-0.000973521379323241	0.04370641620211102	False	False	True	0.8250499083833864
Hbond	28	155	0.33980000000000005	0.016242844578459766	0.3191333333333333	0.006035174672976186	-0.020666666666666722	-0.05601009614562007	0.014676762812286623	0.14699800803110114	False	False	False	0.8250499083833864
Hbond	37	39	1.2829333333333333	0.007966387721755303	1.2627333333333335	0.035279644744998964	-0.020199999999999774	-0.10254708995541047	0.06214708995541092	0.4272338818658986	False	False	False	0.8250499083833864
Hbond	131	144	1.4984666666666666	0.0027465129406818813	1.4788333333333332	0.01178402873949871	-0.01963333333333339	-0.047044136877783735	0.0077774702111169484	0.09510062349270093	False	True	True	0.8250499083833864
Hbond	57	132	1.1416333333333333	0.00780534005238292	1.1224666666666665	0.11644424989381554	-0.019166666666666776	-0.3066190626367445	0.26828572930341094	0.8025973232168521	False	True	False	0.9240803306401886
Hbond	119	154	0.4472333333333333	0.01597508476764155	0.42806666666666665	0.014302913456122598	-0.019166666666666665	-0.05370344091358008	0.015370107580246747	0.1973362493847588	False	False	False	0.8250499083833864
Hbond	75	82	1.4445333333333334	0.01273158801302229	1.4254333333333333	0.04032869119291296	-0.019100000000000117	-0.10918768670198702	0.07098768670198678	0.5039904486953614	False	False	False	0.8302814588953311
Hbond	64	68	0.4895666666666667	0.07208608279920149	0.4708333333333334	0.03964357871501177	-0.018733333333333324	-0.16695293546580062	0.12948626879913397	0.718790574039371	False	False	False	0.9226144348971921
Hbond	1	47	0.31066666666666665	0.1212205153154091	0.2924333333333333	0.18138272611616943	-0.018233333333333324	-0.3890748199394364	0.35260815327276973	0.892867268849839	False	True	False	0.9403267121033777
Hbond	127	148	0.8535333333333334	0.009752093792275278	0.8363	0.025244603383693724	-0.017233333333333323	-0.07180954572718272	0.037342879060516074	0.36207651596076545	False	False	False	0.8250499083833864
Hbond	117	156	1.0112999999999999	0.005678908345800283	0.9954333333333333	0.030948721029039852	-0.015866666666666585	-0.08949501408028121	0.05776168074694804	0.4694988007511514	False	False	False	0.8301283143716011
Hbond	126	148	0.8840333333333333	0.03766820055873831	0.8718333333333333	0.015450026968692758	-0.012199999999999989	-0.09282997532933417	0.06842997532933419	0.6438742348229044	False	False	False	0.8756222195077501
Hbond	67	70	0.3283666666666667	0.07328146650643214	0.3167	0.025810656713845942	-0.011666666666666714	-0.1725361600277167	0.14920282669438328	0.8147843108224192	False	False	False	0.9240803306401886
Hbond	67	71	0.5828	0.07353618157070706	0.5712333333333333	0.028652632223468276	-0.011566666666666725	-0.17031694346858572	0.14718361013525227	0.8183740461460038	False	False	False	0.9240803306401886
Hbond	64	67	0.23603333333333332	0.03200255198157379	0.22809999999999997	0.01857848217697022	-0.007933333333333348	-0.07347024231450788	0.05760357564784119	0.7335540998772757	False	False	False	0.9226144348971921
Hbond	29	32	0.7395999999999999	0.013389921583041508	0.7333666666666666	0.04095904458521132	-0.006233333333333313	-0.09723284872277523	0.0847661820561086	0.821859434470453	False	False	False	0.9240803306401886
Hbond	122	153	0.7713666666666666	0.00499633198790202	0.7655333333333333	0.006373643646559869	-0.005833333333333357	-0.01911232715115705	0.007445660484490338	0.283812858830007	False	False	False	0.8250499083833864
Hbond	78	104	0.3279	0.034958832932465	0.32339999999999997	0.08243367030528241	-0.0045000000000000595	-0.17999320735639926	0.17099320735639914	0.9366867220973591	False	False	False	0.9603006730746035
Hbond	48	51	0.3650333333333333	0.08971072028098609	0.3606666666666667	0.08223541410690006	-0.00436666666666663	-0.20002891851759796	0.1912955851842647	0.9534482447146899	False	False	False	0.969339048793268
Hbond	38	41	0.5512	0.019482556300444785	0.5473666666666667	0.057401858274217336	-0.0038333333333333552	-0.1306038912448184	0.12293722457815168	0.9211000713095291	False	False	False	0.9547653377586797
Hbond	157	158	0.12860000000000002	0.014056671014148408	0.12503333333333333	0.014164862630231655	-0.00356666666666669	-0.035556158196452886	0.028422824863119506	0.7723474484793618	False	False	False	0.9240803306401886
Hbond	123	150	0.7812	0.005311308689955802	0.7778666666666666	0.006757465007925197	-0.0033333333333334103	-0.017419555707607618	0.010752889040940797	0.5404836447400704	False	False	False	0.8461807397250232
Hbond	120	154	0.7347	0.011705127081753579	0.7318000000000001	0.00884590300647705	-0.0028999999999999027	-0.02712604832153604	0.021326048321536235	0.7505306328465402	False	False	False	0.9240803306401886
Hbond	103	105	0.5710666666666667	0.013028558375097903	0.5682	0.009241753080449607	-0.002866666666666684	-0.029613726284686077	0.02388039295135271	0.7730478604570903	False	False	False	0.9240803306401886
Hbond	72	110	1.4009666666666665	0.004166933324800635	1.3987666666666667	0.0148970914387114	-0.0021999999999997577	-0.03607225067413151	0.03167225067413199	0.8256127544244308	False	False	False	0.9240803306401886
Hbond	70	112	0.49783333333333335	0.008308028245819422	0.4956666666666667	0.005795112883571242	-0.00216666666666665	-0.019197300138684564	0.014863966805351264	0.7319218647449969	False	False	False	0.9226144348971921
Hbond	64	126	0.5271	0.019936649668387107	0.5252333333333333	0.009994665243685445	-0.0018666666666666831	-0.0432751351816549	0.03954180184832153	0.8940811360982935	False	False	False	0.9403267121033777
Hbond	158	158	0.11286666666666667	0.028548263227967722	0.11199999999999999	0.021257234062784364	-0.0008666666666666822	-0.05981899841249239	0.05808566507915903	0.9685383774757071	False	False	False	0.9765428268763328
Hbond	32	110	0.7862666666666667	0.0647723191906337	0.7856333333333333	0.024401707590521866	-0.0006333333333333746	-0.14125047050942363	0.13998380384275688	0.9885087240128908	False	False	False	0.9885087240128908
Hbond	23	151	0.5548333333333334	0.011323132664299879	0.5555666666666668	0.0038370995990895038	0.0007333333333333636	-0.024279856482181034	0.02574652314884776	0.9234615561928213	False	False	False	0.9547653377586797
Hbond	22	151	0.7799666666666667	0.007250057471036614	0.7808	0.006489992295835205	0.0008333333333333526	-0.014839656313913867	0.016506322980580572	0.8893390578408125	False	False	False	0.9403267121033777
Hbond	29	30	0.12539999999999998	0.010739180601889524	0.127	0.005550675634551173	0.001600000000000018	-0.020622751715589756	0.023822751715589792	0.8334316395591985	False	False	False	0.9243514547838384
Hbond	24	152	1.1666333333333334	0.013777275976525106	1.1688333333333334	0.013707783676923576	0.0021999999999999797	-0.02895415079182297	0.033354150791822926	0.8541173277925663	False	False	False	0.9320418356607981
Hbond	152	153	0.4648999999999999	0.017494856386949833	0.46786666666666665	0.010200163397384051	0.0029666666666667285	-0.032851457011018416	0.03878479034435187	0.8150552994997868	False	False	False	0.9240803306401886
Hbond	112	115	0.37939999999999996	0.009204890004774634	0.38316666666666666	0.019641877031824972	0.003766666666666696	-0.037407505882953405	0.0449408392162868	0.784271741941696	False	False	False	0.9240803306401886
Hbond	121	153	0.2162666666666667	0.02686900320691732	0.22196666666666665	0.049083024899993014	0.005699999999999955	-0.09526374467971	0.1066637446797099	0.8708519957725925	False	False	False	0.9402118892412061
Hbond	66	70	0.6825000000000001	0.011755424279880381	0.6889	0.010301456207740759	0.00639999999999985	-0.018826458454064735	0.031626458454064435	0.5179824023263694	False	False	False	0.8314980668923299
SaltBridge	121	153	0.2315	0.03015310929240964	0.23876666666666665	0.052405565862161364	0.0072666666666666435	-0.10011226937507002	0.11464560270840331	0.8476729128448972	False	False	False	0.8476729128448972
Hbond	37	40	0.8396666666666667	0.021705375678235418	0.8507666666666668	0.054403798886965005	0.01110000000000011	-0.10588650375420437	0.1280865037542046	0.7671745017067162	False	False	False	0.9240803306401886
Hbond	73	84	0.13773333333333335	0.00883251568542809	0.14986666666666668	0.05003422162213911	0.01213333333333333	-0.10724932148036784	0.1315159881470345	0.7171884958805176	False	False	False	0.9226144348971921
Hbond	77	80	1.0172666666666668	0.031353840806723016	1.0295333333333334	0.10023504044660891	0.012266666666666648	-0.2119583163253642	0.23649164965869748	0.8556449638853229	False	False	False	0.9320418356607981
Hbond	42	103	0.5163666666666668	0.0018929694486001123	0.5302333333333333	0.03749831107307814	0.013866666666666583	-0.07895114900552737	0.10668448233886053	0.587581868524472	False	False	False	0.8756222195077501
Hbond	95	102	0.29936666666666667	0.02107708075928289	0.3141	0.03363093813737583	0.01473333333333332	-0.0539540491862054	0.08342071585287204	0.5614496211262362	False	True	False	0.8670487819924154
Hbond	36	107	1.4112666666666664	0.023169232471821975	1.4271	0.018981043174704483	0.015833333333333588	-0.032920582705285695	0.06458724937195287	0.41353799418179915	False	False	False	0.8250499083833864
Hbond	74	108	1.2427333333333335	0.0017897858344877709	1.2588333333333332	0.03382311832657269	0.01609999999999978	-0.06759140246325827	0.09979140246325784	0.4964619043729552	False	False	False	0.8302814588953311
Hbond	124	150	0.5597666666666666	0.0034034296427770476	0.5781999999999999	0.006972087205421363	0.0184333333333333	0.003901696118408649	0.032964970548257956	0.02770476987970508	False	False	True	0.8250499083833864
Hbond	17	147	0.12963333333333335	0.021500077519240098	0.1534	0.05469122415890871	0.023766666666666658	-0.0941266884682576	0.14166002180159093	0.5410008008078017	False	False	False	0.8461807397250232
Hbond	48	52	0.5502333333333334	0.03143904154603533	0.5745333333333332	0.03570998926537694	0.024299999999999877	-0.052451047638705325	0.10105104763870508	0.42707198644021205	False	True	False	0.8250499083833864
Hbond	22	149	0.5418	0.02550901801324385	0.5703999999999999	0.0386875949110306	0.02859999999999996	-0.05045850255025584	0.10765850255025576	0.35387152143683664	False	False	False	0.8250499083833864
Hbond	54	135	0.6469666666666667	0.09675832436195524	0.6757666666666666	0.07558255971673183	0.028799999999999937	-0.17264738578567052	0.2302473857856704	0.7064857645873402	False	True	False	0.9226144348971921
Hbond	129	146	1.1726333333333332	0.00287112057101987	1.2023666666666666	0.08483656837315703	0.02973333333333339	-0.1806718870364484	0.24013855370311518	0.6056242907001221	False	False	False	0.8756222195077501
Hbond	62	128	1.1398	0.0363520288292139	1.1711	0.043013137527969224	0.031300000000000106	-0.0599728795435118	0.12257287954351201	0.39164694030507735	False	False	False	0.8250499083833864
Hbond	44	101	0.9859333333333332	0.007040123104984272	1.0236666666666667	0.11294779029858598	0.03773333333333351	-0.24132211288828265	0.31678877955494966	0.6215461146274643	False	True	False	0.8756222195077501
Hbond	19	147	0.07093333333333333	0.0018583146486355093	0.10926666666666668	0.04758585223922478	0.038333333333333344	-0.07962252411146396	0.15628919077813064	0.2975983329443538	False	False	True	0.8250499083833864
Hbond	18	147	0.7791	0.030226313040131084	0.8224999999999999	0.05122958129830851	0.04339999999999988	-0.06141847382157774	0.1482184738215775	0.2895414564276637	False	False	False	0.8250499083833864
Hbond	55	134	1.3952333333333335	0.09607582075284778	1.4397333333333335	0.019516744947181537	0.044499999999999984	-0.1821100324171067	0.27111003241710663	0.5086255055502649	False	True	False	0.8302814588953311
Hbond	61	86	0.7691666666666667	0.06953275007745148	0.8154333333333333	0.18251170738704217	0.04626666666666668	-0.3492178433979804	0.44175117673131375	0.7133537486877481	False	False	False	0.9226144348971921
Hbond	50	50	0.5561	0.0989959090063827	0.6039333333333333	0.05044009648417953	0.04783333333333328	-0.1573683234216613	0.25303499008832786	0.5104189296487691	False	False	False	0.8302814588953311
Hbond	47	98	0.2635666666666666	0.03741822194243509	0.3178666666666667	0.07525651688281443	0.05430000000000007	-0.10217300489378023	0.21077300489378037	0.3463488830493284	False	True	False	0.8250499083833864
Hbond	46	95	0.5356666666666666	0.03262580778054904	0.5945999999999999	0.10282489970819325	0.05893333333333328	-0.17058174167871984	0.28844840834538643	0.4293071824386115	False	True	False	0.8250499083833864
Hbond	121	124	1.0097333333333334	0.11021548590526345	1.0706	0.05833600946242378	0.060866666666666625	-0.16660231454472021	0.28833564787805344	0.459248600593008	False	False	False	0.8250499083833864
Hbond	59	130	0.5486	0.021456700585131886	0.6097666666666667	0.061137740662649084	0.0611666666666667	-0.07312304239405232	0.19545637572738572	0.2189218621122753	False	True	False	0.8250499083833864
SaltBridge	50	98	0.8915666666666667	0.037201120054822706	0.9551666666666666	0.05267611729553854	0.06359999999999988	-0.04449666449268498	0.17169666449268473	0.17073127764752302	False	False	False	0.4198008604627018
SaltBridge	4	100	0.7037999999999999	0.03214825034119272	0.7686000000000001	0.08229216244576394	0.06480000000000019	-0.11277548641282317	0.24237548641282355	0.3058451456062454	False	False	False	0.4407811002023359
Hbond	135	137	0.47140000000000004	0.05300952744554513	0.5398333333333333	0.05272308159936532	0.06843333333333323	-0.05141418262780896	0.18828084929447542	0.1880636897326928	False	True	False	0.8250499083833864
Hbond	76	106	1.1476333333333333	0.00357258076652344	1.2181333333333333	0.06554878590281696	0.07050000000000001	-0.09165441559045595	0.23265441559045597	0.20319690569181573	False	False	True	0.8250499083833864
Hbond	60	130	0.7020333333333332	0.009633967683843106	0.7733	0.08723262004548533	0.07126666666666681	-0.14184911517065285	0.2843824485039865	0.2920781539959537	False	True	False	0.8250499083833864
Hbond	12	15	0.1129	0.009606247966818266	0.18489999999999998	0.12219619470343583	0.07199999999999998	-0.22895393676584444	0.37295393676584443	0.4148870446881235	False	True	False	0.8250499083833864
Hbond	135	138	0.6625	0.13644343150184993	0.7347999999999999	0.09232144929538322	0.07229999999999992	-0.20682705895574005	0.3514270589557399	0.4949522471712293	False	True	False	0.8302814588953311
Hbond	138	140	0.29586666666666667	0.011243368415796639	0.37353333333333333	0.07946347169192475	0.07766666666666666	-0.11452300579524319	0.26985633912857654	0.2308978350799214	False	True	True	0.8250499083833864
Hbond	4	100	0.5054	0.03104142393641119	0.5843000000000002	0.0984926900840869	0.07890000000000019	-0.14117348300046864	0.298973483000469	0.29794190199791326	False	False	False	0.8250499083833864
Hbond	59	60	0.17876666666666666	0.15732009831338567	0.28206666666666663	0.4312465458798868	0.10329999999999998	-0.8379250012543219	1.044525001254322	0.7272240428803897	False	True	False	0.9226144348971921
Hbond	83	86	0.017566666666666664	0.03042635918629328	0.12309999999999999	0.08930739051164803	0.10553333333333333	-0.09157957220314235	0.302646238869809	0.16801642376100545	False	False	False	0.8250499083833864
Hbond	58	90	0.6154000000000001	0.00926336871769655	0.7362333333333333	0.23055459946254234	0.12083333333333324	-0.4505940315085235	0.69226069817519	0.4598638833612318	False	True	False	0.8250499083833864
Hbond	1	54	0.020233333333333336	0.02163893096558454	0.1456	0.12867637700836934	0.12536666666666668	-0.18271011937899606	0.4334434527123294	0.2313274802585926	False	True	False	0.8250499083833864
Hbond	59	132	0.002466666666666667	0.0035921210076128186	0.13536666666666666	0.17447092403415917	0.1329	-0.30024995263108367	0.5660499526310837	0.3178238026000811	False	True	False	0.8250499083833864
Hbond	60	89	0.0	0.0	0.13393333333333332	0.22912739542301205	0.13393333333333332	-0.43525067043210086	0.7031173370987676	0.4178886211322843	False	True	False	0.8250499083833864
Hbond	7	9	0.12386666666666668	0.04803960171913725	0.25930000000000003	0.12803714304841388	0.13543333333333335	-0.14271643754104646	0.41358310420771316	0.20057752740686854	False	False	False	0.8250499083833864
Hbond	89	89	0.0005333333333333333	0.0009237604307034013	0.14333333333333334	0.1751167134608611	0.1428	-0.2921968858008166	0.5777968858008167	0.2933426660472924	False	True	True	0.8250499083833864
Hbond	5	7	0.0672	0.015560526983364034	0.2149	0.1525951834102243	0.1477	-0.2259907367848611	0.5213907367848611	0.23475558853249842	False	False	False	0.8250499083833864
Hbond	50	98	1.6191666666666666	0.038068928712709296	1.7694333333333334	0.1033213595213176	0.15026666666666677	-0.07486778935513277	0.3754011226884663	0.11502140802762227	False	False	True	0.8250499083833864
SaltBridge	60	89	3.3333333333333335e-05	5.7735026918962585e-05	0.15203333333333333	0.26108102829070773	0.152	-0.4965611832710942	0.8005611832710943	0.41943361207039487	False	True	False	0.47186281357919424
Hbond	45	47	0.19010000000000002	0.19112569162726395	0.3428333333333334	0.16875749859882772	0.15273333333333336	-0.2584573539830537	0.5639240206497204	0.35891296837116726	False	True	False	0.8250499083833864
Hbond	139	141	0.0	0.0	0.19623333333333334	0.19293901454432003	0.19623333333333334	-0.28305374876415745	0.6755204154308241	0.22019339772693483	False	True	False	0.8250499083833864
Hbond	53	136	0.6694333333333332	0.22512894823485774	0.8784333333333332	0.23086622389022904	0.20899999999999996	-0.308030915066558	0.7260309150665579	0.32446790900944195	False	True	False	0.8250499083833864
SaltBridge	1	54	0.060566666666666664	0.06044190047751092	0.27566666666666667	0.23114749259581713	0.2151	-0.3152148278705214	0.7454148278705215	0.244501776896362	False	True	False	0.4401031984134516
Hbond	134	141	6.666666666666667e-05	0.00011547005383792516	0.217	0.37136079491513374	0.21693333333333334	-0.7055778956353073	1.139444562301974	0.418138013014737	False	True	False	0.8250499083833864
Hbond	46	48	0.1812666666666667	0.2095380713219756	0.43660000000000004	0.24502014202918096	0.25533333333333336	-0.2664108179899873	0.7770774846566539	0.2436543427474706	False	True	False	0.8250499083833864
Hbond	77	91	0.0688	0.0077582214456665246	0.32876666666666665	0.44643707656660114	0.2599666666666667	-0.8485705956633911	1.3685039289967245	0.4193579644680253	False	False	False	0.8250499083833864
Hbond	46	52	0.1819666666666667	0.20555909936885142	0.4628666666666666	0.2459493104957469	0.2808999999999999	-0.23936616336720629	0.8011661633672061	0.20585055165773516	False	True	False	0.8250499083833864
Hbond	57	90	0.0112	0.019398969044771425	0.3694	0.3169748097246846	0.3582	-0.4250880568191882	1.1414880568191883	0.18901055596904437	False	True	False	0.8250499083833864
SaltBridge	54	133	0.0	0.0	0.7362333333333333	0.19472792129875297	0.7362333333333333	0.2525023605043507	1.219964306162316	0.02253351100451091	True	True	True	0.2028015990405982		ganado
