## Supplementary material for "Point mutations in the FimH lectin domain: predicted folding stability versus conformational dynamics for R60P, Q133K and Y137A": Metadata: interactions_R60P_vs_WT.csv

type	res_i	res_j	occ_WT	sd_WT	occ_mut	sd_mut	delta	ci95_lo	ci95_hi	p	involves_mutated_site	local_8A	disjoint_reps	q_BH	flag	flag_exploratory_p<0.05
Hbond	60	130	0.7020333333333332	0.009633967683843106	6.666666666666667e-05	0.00011547005383792516	-0.7019666666666665	-0.7258939014190214	-0.6780394319143116	6.263734794386945e-05	True	True	True	0.007328569709432726	PERDIDO	perdido
Hbond	61	86	0.7691666666666667	0.06953275007745148	0.12746666666666664	0.05736779003354874	-0.6417	-0.7882786900695976	-0.4951213099304025	0.0003047653573257881	False	True	True	0.009442854914725221	PERDIDO	perdido
Hbond	62	128	1.1398	0.0363520288292139	0.7473000000000001	0.04063016121060806	-0.39249999999999985	-0.4803171151629188	-0.3046828848370809	0.00025540004166957575	False	True	True	0.009442854914725221	PERDIDO	perdido
Hbond	132	141	1.5245333333333333	0.05292648990187551	1.1816666666666666	0.19330112087966092	-0.34286666666666665	-0.7836699678923407	0.09793663455900731	0.08251828949369569	False	True	True	0.3448085668129427
Hbond	57	89	0.9471666666666666	0.022954810679535812	0.6915	0.1558228160443778	-0.2556666666666666	-0.631746134900385	0.12041280156705181	0.10171108064853589	False	True	True	0.37188113862120936
Hbond	64	68	0.4895666666666667	0.07208608279920149	0.2947666666666667	0.013392659681084013	-0.19480000000000003	-0.36612811174175164	-0.02347188825824839	0.03882994184391648	False	True	True	0.2271551597869114
Hbond	64	126	0.5271	0.019936649668387107	0.34263333333333335	0.021287163581213287	-0.18446666666666667	-0.23129714991098269	-0.13763618342235065	0.0004035408083215906	False	True	True	0.009442854914725221
Hbond	59	60	0.17876666666666666	0.15732009831338567	0.0008	0.0002645751311064591	-0.17796666666666666	-0.568769889936708	0.2128365566033747	0.1891471293085153	True	True	True	0.4247990018976615
Hbond	59	143	0.5254	0.09116682510650463	0.36366666666666664	0.14437868032827195	-0.16173333333333334	-0.4565974123383184	0.13313074567165173	0.18922207613306585	False	True	False	0.4247990018976615
Hbond	135	138	0.6625	0.13644343150184993	0.5153333333333333	0.19638060834342408	-0.14716666666666667	-0.5496023256619958	0.2552689923286625	0.35323029379627646	False	False	False	0.6457491308463179
Hbond	56	77	0.31716666666666665	0.027507332355816205	0.17413333333333333	0.01623956074939631	-0.14303333333333332	-0.19931313670101003	-0.0867535299656566	0.003364361090952802	False	False	True	0.043736694182386425
Hbond	121	124	1.0097333333333334	0.11021548590526345	0.8827333333333334	0.2906836826059098	-0.127	-0.7573838088510291	0.5033838088510291	0.5380656988939059	False	False	False	0.7968821110200884
SaltBridge	1	47	0.7844333333333333	0.06205500248435523	0.6640333333333333	0.009483845914676901	-0.12040000000000006	-0.2698632607366006	0.029063260736600455	0.07508187361015593	False	False	True	0.20690541931872364
Hbond	55	134	1.3952333333333335	0.09607582075284778	1.2780000000000002	0.15853652575983887	-0.1172333333333333	-0.44125110458184214	0.20678443791517553	0.3469046252547882	False	False	False	0.6457491308463179
SaltBridge	89	132	0.9918999999999999	0.010289314845994388	0.8809999999999999	0.0628171155020668	-0.1109	-0.2615590563592824	0.039759056359282396	0.08867375113659584	False	True	True	0.20690541931872364
Hbond	46	97	0.8257333333333333	0.38603088391129187	0.7286	0.09129490675826336	-0.0971333333333333	-0.9936096740429365	0.79934300737627	0.7090390005047069	False	False	False	0.9217507006561191
Hbond	141	143	0.2694666666666667	0.12243513929151766	0.1816333333333333	0.07353967183319036	-0.08783333333333337	-0.3381455960960109	0.16247892942934417	0.3589088658859675	False	True	False	0.6460359585947414
Hbond	38	105	0.2855666666666667	0.00905115093970559	0.19809999999999997	0.03874687084139827	-0.08746666666666672	-0.17757305776797083	0.0026397244346373916	0.05305806406871344	False	False	True	0.26990406504519443
Hbond	3	11	0.7903666666666666	0.028234081060543377	0.7060999999999998	0.12153448070403719	-0.08426666666666671	-0.367069835945393	0.19853650261205957	0.35251850915008176	False	False	False	0.6457491308463179
Hbond	37	39	1.2829333333333333	0.007966387721755303	1.2044666666666666	0.012806769043491486	-0.07846666666666668	-0.10462527325411075	-0.052308060079222625	0.0018472647704253964	False	False	True	0.027016247267471424
Hbond	133	140	0.12503333333333336	0.1161753129254806	0.05556666666666666	0.08019328733337557	-0.0694666666666667	-0.3074255774695359	0.16849224413620253	0.44764992632522616	False	False	False	0.7331684750392814
Hbond	5	9	1.1838666666666668	0.012441998767615045	1.1180666666666665	0.15028723609586195	-0.0658000000000003	-0.4355988881519665	0.3039988881519659	0.5277525359661372	False	False	False	0.7968821110200884
Hbond	38	42	0.5546666666666668	0.010809409481249845	0.4923333333333333	0.03170336470050669	-0.06233333333333346	-0.13229805487549112	0.007631388208824211	0.06388483301676788	False	False	True	0.31143856095674344
Hbond	16	145	0.7062666666666667	0.010750968948580047	0.6445666666666666	0.061924174062585054	-0.06170000000000009	-0.20963038306129445	0.08623038306129427	0.22404498706209006	False	True	False	0.47660479065935524
Hbond	46	54	0.5942	0.2630918660848335	0.5336333333333333	0.16018758795029447	-0.06056666666666666	-0.5981976798948945	0.47706434656156116	0.7539469377048046	False	False	False	0.941877888432889
Hbond	78	104	0.3279	0.034958832932465	0.26753333333333335	0.02069887275513654	-0.06036666666666668	-0.13188212072244335	0.011148787389109988	0.07590688157500385	False	False	False	0.3448085668129427
Hbond	127	148	0.8535333333333334	0.009752093792275278	0.7984333333333334	0.021601928926217054	-0.05509999999999993	-0.10063672094825224	-0.009563279051747614	0.031651797960662684	False	False	True	0.2271551597869114
Hbond	73	84	0.13773333333333335	0.00883251568542809	0.08313333333333334	0.032013955290362564	-0.05460000000000001	-0.1275291499227621	0.018329149922762092	0.08884200356460102	False	True	True	0.3584315316227007
SaltBridge	132	141	0.9976333333333334	0.002010804150914099	0.9440666666666666	0.002900574655707571	-0.05356666666666676	-0.05950970084407844	-0.04762363248925509	3.2995531819525875e-05	False	True	True	0.00023096872273668112
Hbond	77	80	1.0172666666666668	0.031353840806723016	0.9642333333333332	0.055838547020255945	-0.0530333333333336	-0.16764626239891195	0.061579595732244766	0.24288140569564295	False	False	False	0.5074486511855397
Hbond	1	47	0.31066666666666665	0.1212205153154091	0.2677	0.01629232948353301	-0.04296666666666665	-0.33687585417362337	0.25094252084029006	0.6028860554357808	False	False	False	0.8240493073680631
Hbond	9	19	0.6172666666666666	0.05139672492808592	0.5778333333333333	0.2015107027761388	-0.03943333333333332	-0.5032117854267852	0.4243451187601186	0.7705732115732505	False	False	False	0.941877888432889
Hbond	20	149	0.8352666666666666	0.004006661120351131	0.797	0.016431981012647253	-0.03826666666666656	-0.07629197664103092	-0.0002413566923021998	0.04936619989050059	False	False	True	0.26253842669038946
Hbond	54	133	0.3756333333333333	0.04232733553312009	0.3395333333333333	0.04176916725688142	-0.03610000000000002	-0.1314303409885577	0.059230340988557645	0.3523794194274944	False	False	False	0.6457491308463179
Hbond	24	152	1.1666333333333334	0.013777275976525106	1.1307333333333334	0.02936261795775926	-0.03590000000000004	-0.09744023278810145	0.02564023278810136	0.15622301616416095	False	False	False	0.40507813965406736
Hbond	70	112	0.49783333333333335	0.008308028245819422	0.4669666666666667	0.008969020756656407	-0.030866666666666653	-0.05050936662807226	-0.011223966705261046	0.012095199235358602	False	False	True	0.10885679311822741
Hbond	58	90	0.6154000000000001	0.00926336871769655	0.5886666666666667	0.06900669049688826	-0.026733333333333387	-0.19405513919867554	0.14058847253200876	0.5723666452814024	False	True	False	0.8166694816820009
Hbond	75	82	1.4445333333333334	0.01273158801302229	1.4231333333333334	0.006576726642740535	-0.021400000000000086	-0.047747412348196246	0.004947412348196074	0.08141127554095129	False	True	True	0.3448085668129427
Hbond	7	21	0.6422333333333333	0.03439321638540566	0.6232	0.1596446366152023	-0.019033333333333347	-0.3934733216151712	0.3554066549485045	0.8572721168639568	False	False	False	0.9558334904020915
Hbond	20	147	0.7612	0.014052401929919318	0.7431333333333333	0.01150014492662302	-0.018066666666666675	-0.04762869946323674	0.011495366129903387	0.16272369712599286	False	False	False	0.40507813965406736
Hbond	16	143	0.3571	0.022389283150650457	0.3408	0.07926708017834388	-0.01629999999999998	-0.19628966702499498	0.16368966702499502	0.7604271695431905	False	True	False	0.941877888432889
Hbond	158	158	0.11286666666666667	0.028548263227967722	0.09700000000000002	0.0257285833267205	-0.015866666666666654	-0.07773303705704397	0.045999703723710664	0.5144701621207312	False	False	False	0.7968821110200884
Hbond	7	9	0.12386666666666668	0.04803960171913725	0.10896666666666667	0.0886942125131811	-0.01490000000000001	-0.19752544616274992	0.16772544616274987	0.8142017592039258	False	False	False	0.9530060381743548
Hbond	4	43	1.468	0.010068266980965499	1.4532	0.04984335462225638	-0.014799999999999924	-0.13242370608502946	0.10282370608502961	0.6608789927493978	False	False	False	0.8887683005940177
Hbond	94	101	0.6265000000000001	0.04667718928984479	0.6122666666666667	0.03147146856016311	-0.01423333333333332	-0.10970500802795999	0.08123834136129335	0.6870448698093083	False	False	False	0.9134573837237394
Hbond	29	30	0.12539999999999998	0.010739180601889524	0.11159999999999999	0.0021702534414210725	-0.013799999999999993	-0.03914202711450226	0.011542027114502272	0.15122642599822972	False	False	False	0.40507813965406736
Hbond	26	155	0.4713333333333334	0.009404431579491297	0.45803333333333335	0.010042078138181042	-0.013300000000000034	-0.0353914319191085	0.00879143191910843	0.16967583592503163	False	False	False	0.40543063405369634
Hbond	28	155	0.33980000000000005	0.016242844578459766	0.32813333333333333	0.0168003968207103	-0.011666666666666714	-0.04914263800148138	0.025809304668147952	0.4360179275631817	False	False	False	0.7331684750392814
Hbond	133	134	0.15226666666666666	0.043362695180688825	0.1429	0.05064000394944693	-0.009366666666666662	-0.11724138656577837	0.09850805323244505	0.8199774339526411	False	False	False	0.9530060381743548
Hbond	97	99	0.35823333333333335	0.01916150655176501	0.3497333333333334	0.05294811926153121	-0.008499999999999952	-0.12421604369177607	0.10721604369177616	0.8136456777273374	False	False	False	0.9530060381743548
Hbond	23	151	0.5548333333333334	0.011323132664299879	0.5473333333333332	0.006200268811376901	-0.007500000000000173	-0.030791071892103578	0.015791071892103232	0.3862426061052532	False	False	False	0.674483356930069
Hbond	121	153	0.2162666666666667	0.02686900320691732	0.21	0.024649340761975762	-0.006266666666666698	-0.0648867226096134	0.052353389276280006	0.7808731211794037	False	False	False	0.941877888432889
Hbond	57	132	1.1416333333333333	0.00780534005238292	1.135933333333333	0.055630417339197824	-0.00570000000000026	-0.14030378037314614	0.12890378037314562	0.8761307222203375	False	True	False	0.9580120981287803
Hbond	48	51	0.3650333333333333	0.08971072028098609	0.3605666666666667	0.1056139353178989	-0.004466666666666619	-0.22890699709114148	0.21997366375780825	0.9582212545179408	False	False	False	0.9834376033210445
Hbond	44	101	0.9859333333333332	0.007040123104984272	0.9820333333333333	0.053571665396301926	-0.0038999999999999035	-0.13392057180585043	0.12612057180585062	0.9116029703080255	False	False	False	0.9834376033210445
SaltBridge	121	153	0.2315	0.03015310929240964	0.22803333333333334	0.026371638806364183	-0.0034666666666666734	-0.06813132448917078	0.06119799115583743	0.8882261908304704	False	False	False	0.8882261908304704
Hbond	117	156	1.0112999999999999	0.005678908345800283	1.0085	0.025704668836614104	-0.0027999999999999137	-0.06293545952120758	0.057335459521207756	0.8694709737046425	False	False	False	0.9580120981287803
Hbond	36	107	1.4112666666666664	0.023169232471821975	1.4099333333333333	0.022419931608578542	-0.0013333333333331865	-0.05303669080365666	0.050370024136990287	0.9463384883508076	False	False	False	0.9834376033210445
Hbond	5	8	0.3095333333333334	0.017003038944063274	0.30823333333333336	0.03216587218362556	-0.0013000000000000234	-0.0676949240586323	0.06509492405863225	0.9545011446279125	False	False	False	0.9834376033210445
Hbond	122	153	0.7713666666666666	0.00499633198790202	0.7710666666666667	0.011243368415796658	-0.00029999999999996696	-0.0240587813772186	0.023458781377218667	0.969179443473866	False	False	False	0.9860347381429766
Hbond	22	151	0.7799666666666667	0.007250057471036614	0.7797000000000001	0.0015874507866387474	-0.0002666666666666373	-0.017243616713609786	0.01671028338027651	0.9555945368592841	False	False	False	0.9834376033210445
Hbond	135	137	0.47140000000000004	0.05300952744554513	0.4721333333333333	0.06842816184388803	0.0007333333333332526	-0.14150402049140556	0.14297068715807207	0.9890365411308485	False	False	False	0.9926582662365779
Hbond	50	50	0.5561	0.0989959090063827	0.5571	0.14494236785702105	0.0010000000000000009	-0.2956731678885629	0.2976731678885629	0.9926582662365779	False	False	False	0.9926582662365779
Hbond	38	41	0.5512	0.019482556300444785	0.5526	0.030338589288231566	0.0013999999999999568	-0.060563871342055535	0.06336387134205546	0.9501333462502786	False	False	False	0.9834376033210445
Hbond	152	153	0.4648999999999999	0.017494856386949833	0.4703	0.02542125095269704	0.005400000000000071	-0.04665873609996118	0.05745873609996132	0.7787521409941468	False	False	False	0.941877888432889
Hbond	6	41	0.5472	0.011528659939472656	0.5532666666666667	0.04243469492447576	0.006066666666666665	-0.0908027203877766	0.10293605372110994	0.8308257768699503	False	False	False	0.9530060381743548
Hbond	103	105	0.5710666666666667	0.013028558375097903	0.578	0.011931470990619744	0.006933333333333236	-0.021471832416134116	0.03533849908280059	0.5342328914533095	False	True	False	0.7968821110200884
Hbond	119	154	0.4472333333333333	0.01597508476764155	0.45439999999999997	0.011565898149300828	0.0071666666666666545	-0.02570103659765284	0.04003436993098615	0.5663732811732103	False	False	False	0.8166694816820009
Hbond	138	140	0.29586666666666667	0.011243368415796639	0.30353333333333327	0.020294416309254448	0.0076666666666665995	-0.03403492949036801	0.04936826282370121	0.6057114566978925	False	False	False	0.8240493073680631
Hbond	2	45	0.6934666666666667	0.14596582933458546	0.7029666666666666	0.038922529893794584	0.009499999999999953	-0.3245351246469282	0.3435351246469281	0.9220979822029337	False	False	False	0.9834376033210445
Hbond	42	103	0.5163666666666668	0.0018929694486001123	0.5279333333333334	0.009106224977087565	0.011566666666666614	-0.00986581865492819	0.03299915198826142	0.15387929568866618	False	True	True	0.40507813965406736
Hbond	95	102	0.29936666666666667	0.02107708075928289	0.31206666666666666	0.04830779785224466	0.012699999999999989	-0.08967553848278986	0.11507553848278984	0.7069893839504097	False	False	False	0.9217507006561191
Hbond	123	150	0.7812	0.005311308689955802	0.7950666666666667	0.0031005375877956112	0.013866666666666694	0.0029933124638162074	0.024740020869517182	0.02619161083172386	False	False	True	0.20429456448744612
Hbond	17	147	0.12963333333333335	0.021500077519240098	0.14416666666666667	0.011056370712550003	0.014533333333333315	-0.029983472768738813	0.05905013943540544	0.3745761088809216	False	False	False	0.66402128392527
Hbond	18	145	0.5034000000000001	0.0010440306508910677	0.5185666666666666	0.011713382659732955	0.01516666666666655	-0.013612863460354226	0.04394619679368733	0.1531021685209041	False	True	True	0.40507813965406736
Hbond	46	95	0.5356666666666666	0.03262580778054904	0.5509333333333334	0.010382838404469897	0.015266666666666762	-0.05752378603295004	0.08805711936628356	0.5087205682812044	False	False	False	0.7968821110200884
Hbond	12	15	0.1129	0.009606247966818266	0.1284	0.020297044119772713	0.015499999999999986	-0.02698695584616044	0.05798695584616041	0.32171465841115443	False	False	False	0.6273435839017512
Hbond	157	158	0.12860000000000002	0.014056671014148408	0.14493333333333333	0.0034588051886935444	0.01633333333333331	-0.016160189592079002	0.048826856258745624	0.17597520005553724	False	False	False	0.41178196812995715
Hbond	7	41	0.3894666666666666	0.041491003040819985	0.4058666666666666	0.12996131475686654	0.01639999999999997	-0.2734094816825898	0.3062094816825897	0.8514091164453665	False	False	False	0.9558334904020915
Hbond	59	130	0.5486	0.021456700585131886	0.5653666666666667	0.026339577318805495	0.016766666666666707	-0.038580904240011635	0.07211423757334505	0.44266479688872756	False	True	False	0.7331684750392814
Hbond	34	109	1.3862333333333332	0.015231983893549076	1.4052666666666667	0.009034009814768457	0.019033333333333458	-0.012124338416993313	0.05019100508366023	0.15241323772421625	False	False	False	0.40507813965406736
Hbond	112	115	0.37939999999999996	0.009204890004774634	0.39973333333333333	0.017365003119301	0.02033333333333337	-0.015499865829286773	0.05616653249595351	0.16979573562932582	False	False	False	0.40543063405369634
Hbond	120	154	0.7347	0.011705127081753579	0.7551333333333332	0.0160388071044369	0.020433333333333192	-0.01259728247929276	0.053463949145959144	0.15589298778132835	False	False	False	0.40507813965406736
Hbond	47	98	0.2635666666666666	0.03741822194243509	0.28446666666666665	0.047141524512189135	0.02090000000000003	-0.07757040860637154	0.1193704086063716	0.5815312085154669	False	False	False	0.8197488120037305
Hbond	74	108	1.2427333333333335	0.0017897858344877709	1.2645666666666664	0.015782374134880237	0.021833333333332927	-0.01669055077075135	0.060357217437417204	0.1370873658020003	False	False	True	0.40507813965406736
Hbond	4	100	0.5054	0.03104142393641119	0.5273333333333333	0.04767277350158409	0.02193333333333336	-0.0754547325331208	0.11932139919978751	0.5463926424177218	False	False	False	0.7990992395359181
Hbond	131	144	1.4984666666666666	0.0027465129406818813	1.5245333333333335	0.016685722439658827	0.026066666666666904	-0.013939210364808503	0.0660725436981423	0.11007435738807676	False	True	True	0.3894544288423068
Hbond	48	52	0.5502333333333334	0.03143904154603533	0.5780666666666666	0.04741311351655084	0.027833333333333266	-0.06907415211855032	0.12474081878521685	0.4511806000241732	False	False	False	0.7331684750392814
Hbond	54	135	0.6469666666666667	0.09675832436195524	0.6758333333333333	0.23445435234461598	0.028866666666666596	-0.47248272766840393	0.5302160610017371	0.8577992862582873	False	False	False	0.9558334904020915
Hbond	66	70	0.6825000000000001	0.011755424279880381	0.7121333333333334	0.012100137740262805	0.02963333333333329	0.0025818264633539166	0.05668484020331266	0.03835259799696782	False	False	True	0.2271551597869114
Hbond	126	148	0.8840333333333333	0.03766820055873831	0.9138666666666667	0.010149055785309943	0.02983333333333338	-0.056250486305625305	0.11591715297229206	0.3020558709994527	False	False	False	0.5989921509650163
Hbond	67	70	0.3283666666666667	0.07328146650643214	0.36060000000000003	0.002628687885618999	0.032233333333333336	-0.14947766224745584	0.21394432891412252	0.5257884375389448	False	False	False	0.7968821110200884
Hbond	46	48	0.1812666666666667	0.2095380713219756	0.21420000000000003	0.1045869494726756	0.03293333333333334	-0.4025207599239863	0.4683874265906529	0.8235736438826902	False	False	False	0.9530060381743548
SaltBridge	4	100	0.7037999999999999	0.03214825034119272	0.7370333333333333	0.050487259118844365	0.03323333333333345	-0.06987669709813389	0.13634336376480077	0.39960972959941626	False	False	False	0.46621135119931895
Hbond	64	67	0.23603333333333332	0.03200255198157379	0.27566666666666667	0.006045108215187997	0.039633333333333354	-0.03632592604472655	0.11559259271139326	0.16105671473990163	False	True	True	0.40507813965406736
Hbond	45	47	0.19010000000000002	0.19112569162726395	0.22999999999999998	0.056644240660459005	0.03989999999999996	-0.39111123227245514	0.470911232272455	0.7574800877657233	False	False	False	0.941877888432889
Hbond	90	91	0.14106666666666667	0.02035051186907428	0.18289999999999998	0.025467822835884498	0.041833333333333306	-0.011442272123159403	0.09510893878982601	0.09363143676519388	False	True	False	0.3651626033842561
Hbond	124	150	0.5597666666666666	0.0034034296427770476	0.6016333333333334	0.0053003144560802825	0.04186666666666672	0.031041254266875366	0.05269207906645807	0.0007565292212234853	False	False	True	0.014752319813857965
Hbond	22	149	0.5418	0.02550901801324385	0.5865666666666667	0.021161836719276798	0.04476666666666673	-0.009085154493920021	0.09861848782725349	0.0816596383308752	False	False	True	0.3448085668129427
SaltBridge	50	98	0.8915666666666667	0.037201120054822706	0.9365	0.028511751963006413	0.04493333333333327	-0.032243969283412444	0.12211063595007898	0.17695439152482403	False	False	False	0.3096701851684421
Hbond	72	110	1.4009666666666665	0.004166933324800635	1.4460666666666668	0.008544783984006397	0.04510000000000036	0.027288023650627626	0.0629119763493731	0.0042707285860400564	False	False	True	0.04996752445666866
Hbond	46	52	0.1819666666666667	0.20555909936885142	0.23263333333333333	0.10594245293239785	0.05066666666666664	-0.3748415105773253	0.47617484391065856	0.7296564445867535	False	False	False	0.9381297144686831
Hbond	32	110	0.7862666666666667	0.0647723191906337	0.8427333333333333	0.04514978774405629	0.056466666666666665	-0.07630283854378475	0.18923617187711808	0.2906138681812662	False	False	False	0.5862383202966922
Hbond	56	93	1.3659	0.006509224224129887	1.4263333333333332	0.04488232762829174	0.06043333333333334	-0.04798079683018287	0.16884746349684954	0.14222693283625007	False	False	True	0.40507813965406736
Hbond	18	147	0.7791	0.030226313040131084	0.8441333333333333	0.017539194204219684	0.06503333333333328	0.0031322128897062554	0.1269344537769603	0.044054962997067834	False	False	True	0.24544907955509224
Hbond	74	82	0.07576666666666668	0.04495579310092676	0.1471333333333333	0.03315438633625018	0.07136666666666663	-0.021342317256035845	0.16407565058936913	0.09723082439626143	False	False	False	0.36696795014072864
Hbond	29	32	0.7395999999999999	0.013389921583041508	0.8130333333333333	0.03059580581277974	0.07343333333333335	0.0086249016972091	0.13824176496945761	0.03726475937829134	False	False	True	0.2271551597869114
Hbond	37	40	0.8396666666666667	0.021705375678235418	0.9175	0.06206117949249757	0.07783333333333331	-0.05856198608277427	0.2142286527494409	0.15148759989933577	False	False	False	0.40507813965406736
Hbond	76	81	0.0946	0.01313887361991126	0.17333333333333334	0.019478278500250808	0.07873333333333334	0.03889233234484119	0.11857433432182549	0.006513878841942148	False	False	True	0.06928398404611193
Hbond	51	137	0.054900000000000004	0.046812498331108114	0.13526666666666667	0.14666234463328798	0.08036666666666667	-0.24669685672380512	0.40743019005713843	0.4472128320250055	False	False	False	0.7331684750392814
Hbond	50	98	1.6191666666666666	0.038068928712709296	1.706666666666667	0.06022435830569996	0.08750000000000036	-0.03549564597980984	0.21049564597981055	0.11317479128750797	False	False	True	0.3894544288423068
Hbond	67	71	0.5828	0.07353618157070706	0.6770333333333333	0.005619015334854787	0.09423333333333328	-0.08696160668304107	0.27542827334970765	0.15588776417493977	False	False	True	0.40507813965406736
Hbond	76	106	1.1476333333333333	0.00357258076652344	1.2423666666666666	0.009218098140795262	0.09473333333333334	0.07481553874788845	0.11465112791877823	0.001065638397083675	False	False	True	0.017811384636969997
Hbond	54	95	0.9071333333333333	0.09829854186778827	1.0034	0.19200190103225545	0.09626666666666672	-0.3014909925278819	0.49402432586121536	0.496165539594901	False	False	False	0.7952242209945674
Hbond	133	142	1.0651666666666666	0.028369055911914586	1.1752666666666665	0.0903260944208999	0.11009999999999986	-0.0918333973147101	0.3120333973147098	0.1603352543550146	False	False	True	0.40507813965406736
SaltBridge	1	54	0.060566666666666664	0.06044190047751092	0.171	0.12436804251896866	0.11043333333333336	-0.14893783116632262	0.3698044978329893	0.26361606483953076	False	False	False	0.3690624907753431
Hbond	53	136	0.6694333333333332	0.22512894823485774	0.7917333333333333	0.29336520470794303	0.12230000000000008	-0.4864516625750991	0.7310516625750992	0.5993498831899154	False	False	False	0.8240493073680631
Hbond	129	146	1.1726333333333332	0.00287112057101987	1.2972666666666666	0.007801495583113028	0.12463333333333337	0.10763079417974822	0.14163587248691853	0.00038558501922373526	False	True	True	0.009442854914725221
Hbond	77	91	0.0688	0.0077582214456665246	0.2126333333333333	0.02846617876240739	0.1438333333333333	0.0788787167224708	0.2087879499441958	0.00892652758894062	False	False	True	0.08703364399217105
Hbond	89	132	0.8169666666666666	0.026537018169593418	0.9771333333333333	0.1879471290904262	0.16016666666666668	-0.2944486618282366	0.61478199516157	0.27682216943722204	False	True	False	0.5682139267395611
Hbond	57	59	3.3333333333333335e-05	5.7735026918962585e-05	0.18503333333333338	0.17996445019317941	0.18500000000000005	-0.26205641232001503	0.6320564123200152	0.21694808686070527	False	True	True	0.4700541881981948
Hbond	65	69	0.7526666666666667	0.058717146842582016	1.0074666666666667	0.008224556725643775	0.2548	0.1127156815228256	0.3968843184771744	0.01578267855287542	False	False	True	0.13189809933474458		ganado
Hbond	134	140	0.11316666666666668	0.10828491738618695	0.37589999999999996	0.2422385807422096	0.26273333333333326	-0.24867978618232633	0.7741464528489929	0.19243031709894068	False	False	False	0.4247990018976615
Hbond	59	89	0.03286666666666666	0.014275970486567043	0.41686666666666666	0.12785485259986554	0.384	0.07175228655909055	0.6962477134409095	0.03364599860533966	False	True	True	0.2271551597869114		ganado
