## Supplementary material for "Point mutations in the FimH lectin domain: predicted folding stability versus conformational dynamics for R60P, Q133K and Y137A": Metadata: interactions_Y137A_vs_WT.csv

type	res_i	res_j	occ_WT	sd_WT	occ_mut	sd_mut	delta	ci95_lo	ci95_hi	p	involves_mutated_site	local_8A	disjoint_reps	q_BH	flag	flag_exploratory_p<0.05
Hbond	5	9	1.1838666666666668	0.012441998767615045	0.9053333333333332	0.6200845453108256	-0.27853333333333363	-1.8180315217375296	1.260964855070862	0.518005929909299	False	False	False	0.9045214113400265
Hbond	135	138	0.6625	0.13644343150184993	0.4021333333333333	0.018944744213985478	-0.2603666666666667	-0.5906760721986768	0.06994273886534336	0.07793938102914606	False	True	True	0.7793938102914607
Hbond	57	89	0.9471666666666666	0.022954810679535812	0.7215333333333334	0.04275351837373542	-0.22563333333333324	-0.31374040268264086	-0.13752626398402562	0.0036980339673314973	False	False	True	0.22188203803988985
Hbond	3	11	0.7903666666666666	0.028234081060543377	0.5748333333333334	0.3343233813739825	-0.21553333333333313	-1.0378632076919434	0.6067965410252772	0.38027473873517176	False	False	False	0.7966325597271341
Hbond	132	141	1.5245333333333333	0.05292648990187551	1.3408333333333333	0.12525243843268408	-0.18369999999999997	-0.45050584004457495	0.083105840044575	0.11118470261727677	False	False	True	0.7873313986045488
Hbond	59	143	0.5254	0.09116682510650463	0.3958333333333333	0.05993032065101383	-0.12956666666666666	-0.3158502033480855	0.056716870014752174	0.1197654448555508	False	False	False	0.7873313986045488
SaltBridge	89	132	0.9918999999999999	0.010289314845994388	0.8720333333333334	0.04411738130638912	-0.11986666666666645	-0.22248042110925143	-0.017252912224081485	0.036477011953847914	False	False	True	0.14473609581486666
Hbond	16	145	0.7062666666666667	0.010750968948580047	0.5881333333333334	0.15201514178966954	-0.11813333333333331	-0.4931326654364498	0.25686599876978317	0.31036641177382607	False	False	True	0.7966325597271341
Hbond	7	21	0.6422333333333333	0.03439321638540566	0.5307333333333334	0.1700806965335377	-0.11149999999999993	-0.5128284706015667	0.2898284706015668	0.37403383590263384	False	False	False	0.7966325597271341
Hbond	55	134	1.3952333333333335	0.09607582075284778	1.2891000000000001	0.11780522059739112	-0.10613333333333341	-0.3537476486552744	0.14148098198860756	0.2956292627550203	False	True	False	0.7966325597271341
Hbond	121	124	1.0097333333333334	0.11021548590526345	0.9197333333333333	0.21986326053557312	-0.09000000000000008	-0.546659994358918	0.36665999435891783	0.5719845067098162	False	False	False	0.9045214113400265
Hbond	16	143	0.3571	0.022389283150650457	0.2759	0.21727878405403508	-0.0812	-0.6131390238649534	0.4507390238649535	0.58443139002535	False	False	False	0.9045214113400265
Hbond	7	41	0.3894666666666666	0.041491003040819985	0.3101666666666667	0.03390727552212548	-0.07929999999999993	-0.1665538949761848	0.007953894976184955	0.06483445613133366	False	False	True	0.7692726063912798
Hbond	54	95	0.9071333333333333	0.09829854186778827	0.8288333333333334	0.033504377823402945	-0.07829999999999993	-0.2952420647673623	0.13864206476736246	0.3003516759093941	False	True	False	0.7966325597271341
Hbond	48	52	0.5502333333333334	0.03143904154603533	0.47209999999999996	0.08304318153828162	-0.07813333333333339	-0.2582681450314129	0.1020014783647461	0.23977681170739645	False	True	False	0.7873313986045488
Hbond	135	137	0.47140000000000004	0.05300952744554513	0.4005	0.07247930739183425	-0.07090000000000002	-0.2202056774577018	0.07840567745770177	0.24932160955810714	True	True	False	0.7873313986045488
Hbond	5	8	0.3095333333333334	0.017003038944063274	0.23996666666666666	0.10718602209865488	-0.06956666666666672	-0.32715932534516967	0.18802599201183623	0.3777416407161698	False	False	False	0.7966325597271341
Hbond	6	41	0.5472	0.011528659939472656	0.48046666666666665	0.10372156638488127	-0.06673333333333337	-0.3200803261484511	0.18661365948178438	0.38104421949171996	False	False	False	0.7966325597271341
SaltBridge	1	47	0.7844333333333333	0.06205500248435523	0.7228	0.1635922675434264	-0.06163333333333332	-0.4163774535197831	0.2931107868531165	0.5915402174317314	False	False	False	0.5915402174317314
Hbond	131	144	1.4984666666666666	0.0027465129406818813	1.4414333333333333	0.09924365638837246	-0.05703333333333327	-0.30330152055831006	0.18923485389164352	0.42444432220779543	False	False	False	0.7966325597271341
Hbond	1	47	0.31066666666666665	0.1212205153154091	0.2565	0.10799430540542407	-0.05416666666666664	-0.31577249903974686	0.20743916570641358	0.5946991918413471	False	False	False	0.9045214113400265
Hbond	141	143	0.2694666666666667	0.12243513929151766	0.21536666666666668	0.13996857980751728	-0.05410000000000001	-0.3542847990029516	0.24608479900295163	0.641269147977449	False	False	False	0.9128818194008219
Hbond	65	69	0.7526666666666667	0.058717146842582016	0.6998000000000001	0.05591395174730539	-0.05286666666666662	-0.1829600040264627	0.07722667069312947	0.32203270734309897	False	False	False	0.7966325597271341
Hbond	64	68	0.4895666666666667	0.07208608279920149	0.4371333333333333	0.02369817151877615	-0.05243333333333339	-0.21244665908098412	0.10757999241431734	0.3351286030706114	False	False	False	0.7966325597271341
Hbond	38	105	0.2855666666666667	0.00905115093970559	0.23486666666666667	0.026989689389345196	-0.05070000000000002	-0.11042104775299048	0.009021047752990438	0.07051665558586732	False	False	True	0.7692726063912798
Hbond	56	77	0.31716666666666665	0.027507332355816205	0.26943333333333336	0.12283307100831328	-0.047733333333333294	-0.33469300638950844	0.23922633972284185	0.5733492394618434	False	False	False	0.9045214113400265
Hbond	64	126	0.5271	0.019936649668387107	0.4805	0.03899705117056932	-0.04660000000000003	-0.12740144738012193	0.03420144738012189	0.16323343361814863	False	False	False	0.7873313986045488
Hbond	133	140	0.12503333333333336	0.1161753129254806	0.08196666666666667	0.1232455408253513	-0.043066666666666684	-0.3149367205492998	0.22880338721596638	0.6824631317431757	False	True	False	0.9306315432861486
Hbond	4	43	1.468	0.010068266980965499	1.4257666666666668	0.08423231763007198	-0.04223333333333312	-0.24745658730282305	0.1629899206361568	0.4772212083677812	False	False	False	0.8547245523005037
Hbond	46	52	0.1819666666666667	0.20555909936885142	0.14359999999999998	0.05065737853462218	-0.038366666666666716	-0.5134523557478988	0.4367190224145654	0.7804419672561446	False	True	False	0.9365303607073734
Hbond	9	19	0.6172666666666666	0.05139672492808592	0.5795	0.23794686381627303	-0.037766666666666615	-0.5957155043053916	0.5201821709720583	0.8114117645309291	False	False	False	0.9448667934507912
Hbond	45	47	0.19010000000000002	0.19112569162726395	0.1526	0.02649584873145226	-0.037500000000000006	-0.5002221882417834	0.4252221882417835	0.7673898972099336	False	False	False	0.9365303607073734
Hbond	126	148	0.8840333333333333	0.03766820055873831	0.8496666666666667	0.032373651838081746	-0.034366666666666656	-0.11469871565403437	0.04596538232070106	0.2982746018051593	False	False	False	0.7966325597271341
Hbond	34	109	1.3862333333333332	0.015231983893549076	1.3527333333333333	0.010013158010005217	-0.03349999999999986	-0.06462391739086001	-0.0023760826091397055	0.04103372910654886	False	False	True	0.6706640651474376
Hbond	95	102	0.29936666666666667	0.02107708075928289	0.26653333333333334	0.0810090324182022	-0.032833333333333325	-0.2188089634119181	0.15314229674525145	0.5595946488504975	False	False	False	0.9045214113400265
Hbond	47	98	0.2635666666666666	0.03741822194243509	0.23186666666666664	0.047234133138370736	-0.03169999999999998	-0.13032250495521114	0.0669225049552112	0.4162614657575658	False	False	False	0.7966325597271341
Hbond	46	48	0.1812666666666667	0.2095380713219756	0.15063333333333334	0.06076514900280698	-0.030633333333333346	-0.5046560679138172	0.44338940124715054	0.8275948405651273	False	True	False	0.945822674931574
Hbond	90	91	0.14106666666666667	0.02035051186907428	0.11126666666666667	0.003868246803570491	-0.029800000000000007	-0.0780778725524171	0.018477872552417084	0.12193582541113542	False	False	True	0.7873313986045488
Hbond	133	134	0.15226666666666666	0.043362695180688825	0.12359999999999999	0.07882207812535773	-0.028666666666666674	-0.19073160305665426	0.13339826972332092	0.6182069817530969	False	True	False	0.9128818194008219
SaltBridge	132	141	0.9976333333333334	0.002010804150914099	0.9692333333333334	0.026172759375605287	-0.02839999999999998	-0.09288468375427016	0.036084683754270194	0.2003156974531286	False	False	True	0.38836745122415967
Hbond	70	112	0.49783333333333335	0.008308028245819422	0.4721333333333333	0.025233377366760353	-0.025700000000000056	-0.08169842218527654	0.030298422185276418	0.2133602086131887	False	False	False	0.7873313986045488
Hbond	38	42	0.5546666666666668	0.010809409481249845	0.5291666666666667	0.02877713212488929	-0.025500000000000078	-0.08800411212269742	0.03700411212269726	0.26116093590808453	False	False	False	0.7966325597271341
Hbond	158	158	0.11286666666666667	0.028548263227967722	0.08773333333333333	0.013829798745221625	-0.02513333333333334	-0.08469723398554395	0.03443056731887727	0.26677974556830086	False	False	False	0.7966325597271341
Hbond	18	145	0.5034000000000001	0.0010440306508910677	0.4806000000000001	0.05961048565479064	-0.022799999999999987	-0.17081638176126002	0.12521638176126004	0.5758101087600015	False	False	False	0.9045214113400265
Hbond	28	155	0.33980000000000005	0.016242844578459766	0.31743333333333335	0.005781291666516507	-0.0223666666666667	-0.057962078621748736	0.013228745288415333	0.12792990194225828	False	False	False	0.7873313986045488
Hbond	64	67	0.23603333333333332	0.03200255198157379	0.21373333333333333	0.03105162368272121	-0.022299999999999986	-0.09380435076666646	0.04920435076666649	0.4352881513010259	False	False	False	0.8036088947095863
Hbond	67	70	0.3283666666666667	0.07328146650643214	0.3074333333333334	0.044971805982563506	-0.020933333333333304	-0.17065356631831088	0.12878689965164428	0.6990880444556061	False	False	False	0.9321173926074747
Hbond	67	71	0.5828	0.07353618157070706	0.5643999999999999	0.047010530735144856	-0.018400000000000083	-0.1685856512424574	0.13178565124245722	0.7365494294667201	False	False	False	0.9365303607073734
Hbond	26	155	0.4713333333333334	0.009404431579491297	0.45330000000000004	0.012608330579422485	-0.018033333333333346	-0.04407616311258076	0.008009496445914067	0.12374589656084635	False	False	False	0.7873313986045488
Hbond	20	149	0.8352666666666666	0.004006661120351131	0.8177	0.011869709347747323	-0.01756666666666662	-0.04380370916184895	0.008670375828515708	0.1126277225026576	False	False	False	0.7873313986045488
Hbond	24	152	1.1666333333333334	0.013777275976525106	1.1496	0.013054118124178303	-0.017033333333333456	-0.047492042647362585	0.013425375980695674	0.19525336705072796	False	False	False	0.7873313986045488
Hbond	37	39	1.2829333333333333	0.007966387721755303	1.268433333333333	0.0391630352926497	-0.01450000000000018	-0.10686070434188559	0.07786070434188523	0.5895975289366885	False	False	False	0.9045214113400265
Hbond	78	104	0.3279	0.034958832932465	0.31653333333333333	0.040212477333948636	-0.011366666666666692	-0.09743532111790296	0.07470198778456957	0.7308379257320624	False	False	False	0.9365303607073734
Hbond	138	140	0.29586666666666667	0.011243368415796639	0.2851	0.08730813249634883	-0.010766666666666647	-0.22285334401519738	0.2013200106818641	0.8512965736352155	False	True	False	0.9637319701530741
Hbond	46	95	0.5356666666666666	0.03262580778054904	0.5251	0.044827112331712805	-0.010566666666666613	-0.10285343673769029	0.08172010340435706	0.7593642936094572	False	False	False	0.9365303607073734
Hbond	20	147	0.7612	0.014052401929919318	0.7511666666666666	0.013366500414593722	-0.010033333333333339	-0.04115248089619046	0.02108581422952378	0.42099276655642354	False	False	False	0.7966325597271341
Hbond	120	154	0.7347	0.011705127081753579	0.7252000000000001	0.02019925741209312	-0.009499999999999953	-0.050869840594474455	0.03186984059447455	0.5286878182668737	False	False	False	0.9045214113400265
Hbond	123	150	0.7812	0.005311308689955802	0.7743666666666668	0.004901360355384358	-0.006833333333333247	-0.018447913830817828	0.004781247164151332	0.17729488204254992	False	False	False	0.7873313986045488
Hbond	119	154	0.4472333333333333	0.01597508476764155	0.4407666666666667	0.016031635391728867	-0.006466666666666621	-0.042745846078232536	0.029812512744899294	0.6466246220755821	False	False	False	0.9128818194008219
Hbond	66	70	0.6825000000000001	0.011755424279880381	0.6760666666666667	0.016128959462201282	-0.006433333333333402	-0.039644185157960775	0.02677751849129397	0.6090306116232532	False	False	False	0.9128818194008219
Hbond	103	105	0.5710666666666667	0.013028558375097903	0.5660333333333333	0.02521137309496118	-0.005033333333333445	-0.05720465773471755	0.04713799106805066	0.7787989222110415	False	False	False	0.9365303607073734
Hbond	22	151	0.7799666666666667	0.007250057471036614	0.7771	0.0066902914734711105	-0.002866666666666684	-0.018720667205879317	0.012987333872545949	0.6413642397099348	False	False	False	0.9128818194008219
Hbond	23	151	0.5548333333333334	0.011323132664299879	0.5526666666666665	0.004119870548128003	-0.002166666666666872	-0.026890925007123246	0.0225575916737895	0.7793938455909789	False	False	False	0.9365303607073734
Hbond	89	132	0.8169666666666666	0.026537018169593418	0.8149333333333333	0.12024742547486557	-0.0020333333333333314	-0.2833811692164151	0.27931450254974843	0.97957467523487	False	False	False	0.9827321106799769
Hbond	124	150	0.5597666666666666	0.0034034296427770476	0.5579999999999999	0.02714479692316741	-0.0017666666666666941	-0.06777943655196365	0.06424610321863027	0.9208784982534007	False	False	False	0.9827321106799769
Hbond	77	80	1.0172666666666668	0.031353840806723016	1.0165	0.02663775516067372	-0.0007666666666668043	-0.06740054108560878	0.06586720775227517	0.9758362674207629	False	False	False	0.9827321106799769
Hbond	17	147	0.12963333333333335	0.021500077519240098	0.12913333333333332	0.03054330259374931	-0.0005000000000000282	-0.06315931215424055	0.06215931215424049	0.9827321106799769	False	False	False	0.9827321106799769
Hbond	75	82	1.4445333333333334	0.01273158801302229	1.4441333333333333	0.023288266001000046	-0.000400000000000178	-0.04830973714460367	0.04750973714460331	0.9807659389035766	False	False	False	0.9827321106799769
Hbond	73	84	0.13773333333333335	0.00883251568542809	0.13793333333333332	0.008110076037456955	0.00019999999999997797	-0.019076579128361682	0.019476579128361638	0.9783466130856134	False	False	False	0.9827321106799769
Hbond	117	156	1.0112999999999999	0.005678908345800283	1.0117333333333334	0.02025248955889949	0.00043333333333350765	-0.04560003210805662	0.04646669877472363	0.9743808850393133	False	False	False	0.9827321106799769
Hbond	60	130	0.7020333333333332	0.009633967683843106	0.7029666666666667	0.04180984732492256	0.0009333333333335636	-0.09644308061400948	0.09830974728067661	0.9730732791751637	False	False	False	0.9827321106799769
Hbond	127	148	0.8535333333333334	0.009752093792275278	0.8551000000000001	0.013763357148602993	0.0015666666666667162	-0.026685872402415243	0.029819205735748675	0.8808048421149909	False	False	False	0.9737500740668653
Hbond	7	9	0.12386666666666668	0.04803960171913725	0.12666666666666668	0.056557257123496824	0.002799999999999997	-0.11738892941783557	0.12298892941783557	0.9511051936865237	False	False	False	0.9827321106799769
Hbond	94	101	0.6265000000000001	0.04667718928984479	0.6304666666666666	0.08818301045741939	0.003966666666666563	-0.17802929640363988	0.185962629736973	0.9493821060005591	False	False	False	0.9827321106799769
Hbond	29	30	0.12539999999999998	0.010739180601889524	0.12946666666666665	0.025761664024929236	0.004066666666666663	-0.050930629278852016	0.05906396261218534	0.818884554324019	False	False	False	0.9448667934507912
Hbond	22	149	0.5418	0.02550901801324385	0.5497000000000001	0.044373077423140256	0.00790000000000013	-0.08302554977688369	0.09882554977688394	0.8055607721407411	False	False	False	0.9448667934507912
Hbond	36	107	1.4112666666666664	0.023169232471821975	1.4194333333333333	0.018838612829328357	0.008166666666666877	-0.040496750393311465	0.05683008372664522	0.6613884912676941	False	False	False	0.9205208458934316
Hbond	112	115	0.37939999999999996	0.009204890004774634	0.3882333333333334	0.003855299383100278	0.008833333333333415	-0.010802663478614149	0.02846933014528098	0.23323528277050623	False	False	False	0.7873313986045488
Hbond	56	93	1.3659	0.006509224224129887	1.3759	0.04504075931864387	0.010000000000000009	-0.09881692631138775	0.11881692631138777	0.7388196201619143	False	False	False	0.9365303607073734
Hbond	152	153	0.4648999999999999	0.017494856386949833	0.4752666666666667	0.022607373428448808	0.010366666666666802	-0.036616589041126385	0.05734992237445999	0.5660169688147937	False	False	False	0.9045214113400265
Hbond	44	101	0.9859333333333332	0.007040123104984272	0.9967666666666665	0.11398027607149118	0.01083333333333325	-0.270800355470454	0.2924670221371205	0.8844896506107359	False	False	False	0.9737500740668653
Hbond	122	153	0.7713666666666666	0.00499633198790202	0.7826	0.003207802986469074	0.011233333333333317	0.0010287910063840559	0.02143787566028258	0.038658507541271564	False	False	True	0.6706640651474376
Hbond	38	41	0.5512	0.019482556300444785	0.5637333333333333	0.01687730231207981	0.012533333333333285	-0.029118808028042856	0.054185474694709426	0.4479925694390746	False	False	False	0.8145319444346811
Hbond	37	40	0.8396666666666667	0.021705375678235418	0.8526999999999999	0.05916071331551033	0.01303333333333323	-0.1159671541887482	0.14203382085541466	0.7479354962760939	False	False	False	0.9365303607073734
Hbond	42	103	0.5163666666666668	0.0018929694486001123	0.5296666666666666	0.036809011577782595	0.013299999999999867	-0.07779938137889186	0.1043993813788916	0.5954765957988507	False	False	False	0.9045214113400265
Hbond	18	147	0.7791	0.030226313040131084	0.7925666666666666	0.03364065001353766	0.013466666666666627	-0.05935471253497153	0.08628804586830478	0.6335180122004288	False	False	False	0.9128818194008219
Hbond	76	81	0.0946	0.01313887361991126	0.1083	0.009924212815130477	0.01369999999999999	-0.01349117412720657	0.04089117412720655	0.2280741109464794	False	False	False	0.7873313986045488
Hbond	74	108	1.2427333333333335	0.0017897858344877709	1.2568	0.004924428900898153	0.01406666666666645	0.0033121583779772423	0.024821174955355657	0.02728984042476269	False	False	True	0.6706640651474376
Hbond	72	110	1.4009666666666665	0.004166933324800635	1.4153000000000002	0.01699970587980865	0.014333333333333753	-0.02498130100867732	0.053647967675344826	0.2792556166151396	False	False	False	0.7966325597271341
Hbond	12	15	0.1129	0.009606247966818266	0.12736666666666666	0.02475769240727684	0.014466666666666655	-0.03901764235182728	0.06795097568516059	0.4248706985211382	False	False	False	0.7966325597271341
Hbond	61	86	0.7691666666666667	0.06953275007745148	0.7856666666666666	0.08889231312848896	0.01649999999999996	-0.16862046168386027	0.2016204616838602	0.8132578188447704	False	False	False	0.9448667934507912
Hbond	157	158	0.12860000000000002	0.014056671014148408	0.14846666666666666	0.019741918177657747	0.019866666666666644	-0.020677657333881883	0.06041099066721517	0.23587797074571765	False	False	False	0.7873313986045488
Hbond	97	99	0.35823333333333335	0.01916150655176501	0.38083333333333336	0.031054843959249463	0.02260000000000001	-0.04084016946934589	0.08604016946934591	0.35490537705034775	False	False	False	0.7966325597271341
Hbond	40	41	0.08026666666666667	0.012371068399024123	0.10696666666666667	0.0065653128892181	0.0267	0.0011750588626602658	0.052224941137339734	0.04471093767649584	False	False	True	0.6706640651474376
Hbond	46	54	0.5942	0.2630918660848335	0.6220666666666667	0.0671006209608625	0.027866666666666706	-0.577644477414451	0.6333778107477844	0.8735919192471306	False	True	False	0.9737500740668653
Hbond	29	32	0.7395999999999999	0.013389921583041508	0.7712333333333333	0.026861558654205607	0.0316333333333334	-0.024198714461259714	0.08746538112792651	0.1674065803533569	False	False	False	0.7873313986045488
Hbond	129	146	1.1726333333333332	0.00287112057101987	1.2048666666666665	0.045432844213556964	0.032233333333333336	-0.07999887333127748	0.14446553999794415	0.34400201061589836	False	False	False	0.7966325597271341
Hbond	59	130	0.5486	0.021456700585131886	0.5860333333333334	0.026344702187220338	0.03743333333333343	-0.017922374796450695	0.09278904146311756	0.13191981424864307	False	False	False	0.7873313986045488
SaltBridge	4	100	0.7037999999999999	0.03214825034119272	0.7417333333333334	0.0474523269538316	0.037933333333333485	-0.059148147836881895	0.13501481450354885	0.32363954268679973	False	False	False	0.38836745122415967
Hbond	53	136	0.6694333333333332	0.22512894823485774	0.7077	0.4100525332198302	0.03826666666666678	-0.804988064785763	0.8815213981190966	0.8960226716828059	False	True	False	0.9774792781994247
Hbond	54	133	0.3756333333333333	0.04232733553312009	0.41626666666666673	0.1517591622714534	0.04063333333333341	-0.3045659355090061	0.38583260217567295	0.6935441879175115	False	True	False	0.9321173926074747
Hbond	121	153	0.2162666666666667	0.02686900320691732	0.2614	0.05826422573071751	0.04513333333333333	-0.07729263432806019	0.16755930099472685	0.3153008087202912	False	False	False	0.7966325597271341
Hbond	58	90	0.6154000000000001	0.00926336871769655	0.6632666666666667	0.067758566494085	0.04786666666666661	-0.11628902202709049	0.21202235536042371	0.34536551334132143	False	False	False	0.7966325597271341
Hbond	4	100	0.5054	0.03104142393641119	0.5534333333333333	0.07335804886536533	0.04803333333333337	-0.10819455745815579	0.20426122412482253	0.38080807759302593	False	False	False	0.7966325597271341
SaltBridge	121	153	0.2315	0.03015310929240964	0.2801666666666667	0.06145830564971128	0.048666666666666664	-0.07934134724168093	0.17667468057501426	0.3083539130381672	False	False	False	0.38836745122415967
Hbond	5	7	0.0672	0.015560526983364034	0.11816666666666668	0.051644973940678233	0.05096666666666669	-0.06521659077764154	0.1671499241109749	0.22414389108043026	False	False	False	0.7873313986045488
Hbond	62	128	1.1398	0.0363520288292139	1.1975999999999998	0.024289092202056595	0.05779999999999985	-0.016521917236943642	0.13212191723694333	0.09358773729306057	False	False	True	0.7873313986045488
Hbond	2	45	0.6934666666666667	0.14596582933458546	0.7533	0.060976388873071254	0.059833333333333294	-0.25167493646918343	0.37134160313585	0.564261479435917	False	False	False	0.9045214113400265
Hbond	76	106	1.1476333333333333	0.00357258076652344	1.2103	0.022966715045909365	0.06266666666666665	0.007407072923712912	0.11792626040962038	0.03917666864971363	False	False	True	0.6706640651474376
Hbond	48	51	0.3650333333333333	0.08971072028098609	0.4286666666666667	0.07780002142244775	0.06363333333333338	-0.12822831309958946	0.25549497976625624	0.4068405856684287	False	True	False	0.7966325597271341
Hbond	133	142	1.0651666666666666	0.028369055911914586	1.1309333333333333	0.06500971722237651	0.06576666666666675	-0.07200046251606407	0.20353379584939757	0.2152794311332206	False	False	False	0.7873313986045488
Hbond	5	41	0.06483333333333334	0.06257510154473049	0.13156666666666667	0.2277935541961917	0.06673333333333333	-0.45249629646572076	0.5859629631323874	0.6673776132727379	False	False	False	0.9205208458934316
Hbond	57	132	1.1416333333333333	0.00780534005238292	1.2110666666666667	0.059541945998878236	0.06943333333333346	-0.07509312923479547	0.21395979590146239	0.17889218671726242	False	False	False	0.7873313986045488
Hbond	32	110	0.7862666666666667	0.0647723191906337	0.8659333333333333	0.05339712851205893	0.07966666666666666	-0.05684827839399964	0.21618161172733297	0.178150623564751	False	False	False	0.7873313986045488
SaltBridge	50	98	0.8915666666666667	0.037201120054822706	0.9714	0.016522711641858256	0.07983333333333331	0.0012157830833793015	0.15845088358328732	0.048245365271622216	False	False	True	0.14473609581486666
Hbond	89	92	0.012833333333333334	0.012888108213905304	0.10540000000000001	0.09900762596891212	0.09256666666666667	-0.14782874278066827	0.33296207611400164	0.24551468424728617	False	False	False	0.7873313986045488
Hbond	46	97	0.8257333333333333	0.38603088391129187	0.9183333333333333	0.09492324969855039	0.09260000000000002	-0.7998241410503825	0.9850241410503825	0.721895264862395	False	False	False	0.9365303607073734
Hbond	50	50	0.5561	0.0989959090063827	0.6607	0.02207351353998723	0.10459999999999992	-0.12677688123797717	0.335976881237977	0.2044789642935031	False	False	True	0.7873313986045488
Hbond	83	86	0.017566666666666664	0.03042635918629328	0.12573333333333334	0.1103659971790829	0.10816666666666667	-0.14327781180268784	0.3596111451360212	0.22690831907993161	False	False	False	0.7873313986045488
Hbond	77	91	0.0688	0.0077582214456665246	0.2067	0.10723259765575019	0.1379	-0.1265427019639874	0.40234270196398736	0.15510436043401363	False	False	True	0.7873313986045488
Hbond	134	141	6.666666666666667e-05	0.00011547005383792516	0.14843333333333333	0.23426814408564675	0.14836666666666667	-0.4335874644358486	0.7303207977691819	0.3871049181493832	False	True	False	0.7966325597271341
Hbond	50	98	1.6191666666666666	0.038068928712709296	1.7746666666666666	0.04859900547679265	0.15549999999999997	0.05426268031084905	0.2567373196891509	0.01360491715735783	False	False	True	0.5441966862943132
Hbond	59	60	0.17876666666666666	0.15732009831338567	0.3415333333333333	0.20422755282608998	0.16276666666666664	-0.2613069815849026	0.5868403149182359	0.3392710811812631	False	False	False	0.7966325597271341
Hbond	54	135	0.6469666666666667	0.09675832436195524	0.8299	0.053428176087154625	0.18293333333333328	-0.015945251232186264	0.3818119178988528	0.06139502992051291	False	True	True	0.7692726063912798
Hbond	57	90	0.0112	0.019398969044771425	0.21656666666666669	0.035443664219904435	0.2053666666666667	0.13245785037175306	0.27827548296158033	0.0027162015900352317	False	False	True	0.22188203803988985
Hbond	134	140	0.11316666666666668	0.10828491738618695	0.3278	0.35335221804879047	0.2146333333333333	-0.5782759770152082	1.0075426436818748	0.40581689453197567	False	True	False	0.7966325597271341
